# Changes in the genetic requirements for microbial interactions with increasing community complexity

**DOI:** 10.1101/290353

**Authors:** Manon Morin, Emily C. Pierce, Rachel Dutton

## Abstract

Microbial community structure and function rely on complex interactions whose underlying molecular mechanisms are poorly understood. To investigate these interactions in a simple microbiome, we introduced *E. coli* into an experimental community based on a cheese rind and identified the differences in *E. coli’*s genetic requirements for growth in interactive and non-interactive contexts using Random Barcode Transposon Sequencing (RB-TnSeq) and RNASeq. *E. coli’s* genetic requirements varied among pairwise growth conditions and between pairwise and community conditions. Our analysis points to mechanisms by which growth conditions change as a result of increasing community complexity and suggests that growth within a community relies on a combination of pairwise and higher order interactions. Our work provides a framework for using the model organism *E. coli* as a probe to investigate microbial interactions regardless of the genetic tractability of members of the studied ecosystem.
