## Supplementary Materials for "Changes in the genetic requirements for microbial interactions with increasing community complexity"

### Sheet: Supplementary data file S2.txt
Supplementary data S1: RB-TnSeq analysis of E. coli growth alone on 10% cheese curd agar, pH7
160 genes have been highlighted as conditionally essential for E. coli growth on 10% cheese curd agar. Here are the fitness value and associated t-score for each day for each of tehse 160 genes. Unsignificant fitness values are displayed with a gray font
		Day 1		Day 2		Day 3
bNumber	gene_name	Fitness value	t-score	Fitness value	t-score	Fitness value	t-score
b3816	corA	-2.27218	-10.7803	-2.36446	-9.28645	-2.79221	-11.1053
b3960	argH	-0.827394	-6.05738	-1.86601	-9.30354	-1.99443	-10.4739
b2913	serA	-1.53641	-8.02039	-1.84671	-7.3932	-2.78182	-9.45529
b4388	serB	-2.40577	-8.85615	-2.22266	-6.31987	-3.41406	-9.21068
b0401	brnQ	-2.41893	-10.1061	-2.09216	-9.63026	-2.01831	-9.1039
b2784	relA	-0.862253	-4.12091	-1.37811	-6.73286	-1.65125	-7.56338
b3005	exbD	-1.45532	-4.91528	-1.31407	-4.04423	-2.28314	-7.49516
b2414	cysK	-1.37821	-7.00584	-1.80323	-7.97694	-1.79311	-7.34008
b2677	proV	-0.706527	-5.44505	-1.06833	-7.98023	-0.984244	-7.17829
b3849	trkH	-0.894549	-4.56273	-0.809348	-4.24917	-1.31106	-7.05899
b0592	fepB	-1.10877	-4.61619	-1.35205	-5.44548	-1.77509	-6.86327
b0584	fepA	-0.953028	-5.39691	-1.06041	-6.58017	-1.10472	-6.70489
b3803	hemX	-0.866887	-4.96384	-1.08932	-6.3288	-0.993473	-6.51587
b2289	lrhA	-0.984456	-6.18279	-1.05558	-6.45851	-1.02124	-6.48242
b2479	gcvR	-1.89441	-5.29751	-3.28422	-5.6766	-3.46409	-6.35044
b3871	bipA	-1.17358	-6.85574	-1.69874	-8.44453	-1.06049	-6.26761
b0311	betA	-1.16435	-6.90233	-0.745773	-4.26541	-0.933741	-6.10003
b3779	gpp	-0.791902	-5.30598	-0.515587	-3.71418	-0.853323	-6.07569
b0907	serC	-1.42597	-4.27962	-1.56509	-4.98071	-2.53509	-5.98641
b0585	fes	-1.91374	-4.651	-1.98285	-4.77944	-2.34856	-5.69295
b4313	fimE	-1.18028	-6.41362	-0.871954	-4.34697	-1.05758	-5.50485
b3781	trxA	-2.21302	-5.9633	-2.1897	-3.45582	-2.34773	-5.42524
b0590	fepD	-1.02336	-4.31734	-1.82349	-6.32519	-1.17269	-5.3752
b0619	dpiB	-1.17066	-5.63676	-1.18792	-5.55298	-1.20904	-5.3183
b3006	exbB	-1.41993	-7.40233	-0.850261	-3.89552	-1.35074	-5.25392
b0149	mrcB	-1.94928	-8.48945	-0.909236	-4.66237	-1.01506	-4.97965
b0759	galE	-1.52655	-5.13953	-2.02532	-7.35837	-1.89618	-4.91202
b3652	recG	-2.09959	-8.30757	-1.06935	-4.9223	-1.30679	-4.87218
b0588	fepC	-0.797163	-3.35651	-1.42016	-5.75538	-1.08598	-4.8017
b0314	betT	-0.861623	-4.83573	-0.664659	-3.96938	-0.762261	-4.59241
b2906	ubiI	-1.76371	-5.05431	-1.05652	-3.14716	-1.38568	-4.42685
b0589	fepG	-0.758271	-3.59492	-1.21334	-4.31291	-1.49183	-4.36586
b1856	mepM	-1.39071	-5.87039	-1.21161	-5.85879	-0.89282	-3.92576
b0400	phoR	-0.696208	-3.02848	-0.974016	-4.40502	-0.765459	-3.01777
b3626	waaJ	-1.50068	-3.45657	-1.84	-3.46627	-1.26117	-2.9049
b3414	nfuA	-2.69851	-4.80486	-2.41114	-3.17394	-3.24123	-2.86601
b0428	cyoE	-0.874532	-3.53818	-1.18738	-3.83339	-0.534509	-2.41502
b3387	dam	-0.969253	-5.71072	-0.707138	-3.77081	-0.370431	-2.13975
b0431	cyoB	-0.753041	-4.7816	-0.659384	-3.48782	-0.31227	-1.81114
b3210	arcB	-1.15004	-3.50669	-1.16534	-3.27362	-0.407758	-1.63944
b3346	yheO	-0.511528	-3.41127	-0.652756	-3.25231	-0.164018	-0.8961
b3794	rffM	-1.0058	-3.76971	-1.21572	-4.37363	-0.024763	-0.111202
b1232	purU	-1.15133	-3.98325	-0.520247	-2.24779	-1.32287	-5.14375
b0019	nhaA	-4.09118	-10.3913	-0.472402	-2.57271	-5.23033	-5.08751
b2312	purF	-1.30564	-3.00575	-1.70342	-2.91914	-2.83703	-4.70496
b0676	nagC	-0.964893	-3.95566	-0.211784	-0.801773	-0.947507	-4.42194
b3398	yrfF	-2.88265	-5.21064	-2.05172	-2.59184	-1.8353	-4.2711
b0660	ybeZ	-1.08782	-3.1712	-0.507526	-1.91294	-1.11228	-4.15362
b3617	kbl	-0.79424	-3.08473	-0.520913	-2.39683	-0.97803	-3.76272
b3162	deaD	-2.21975	-3.55004	-1.65891	-2.43468	-2.42651	-3.73558
b3032	cpdA	-0.703992	-3.37654	-0.334012	-1.94272	-0.728496	-3.63636
b0197	metQ	-0.571683	-3.13709	-0.229783	-1.09016	-0.731351	-3.60279
b3965	trmA	-0.651651	-3.53575	-0.525143	-2.79535	-0.591225	-3.23201
b0141	yadN	-0.789492	-3.0102	-0.734456	-2.73179	-0.842731	-3.19048
b3469	zntA	-1.4966	-3.85009	-0.933577	-2.11684	-1.3223	-3.07458
b3649	rpoZ	-2.22941	-3.88303	-2.00453	-2.06007	-2.12071	-3.06003
b4174	hflK	-0.813148	-3.89317	-0.707056	-2.98334	-0.553361	-2.71368
b1889	motB	-0.677143	-3.31994	-0.609144	-2.93731	-0.601859	-2.36928
b3630	waaP	-1.78205	-5.09463	-0.72455	-2.44175	-0.970625	-2.90541
b2278	nuoL	-1.22803	-3.24474	-1.04954	-2.73229	-1.03098	-2.88607
b4480	hdfR	-1.77087	-4.43207	-1.0713	-2.73487	-1.09879	-2.85389
b3631	waaG	-0.60684	-3.06073	-0.457464	-2.23629	-0.659147	-2.80995
b4390	nadR	-0.560401	-3.14211	-0.317103	-1.60796	-0.486368	-2.50462
b2502	ppx	-0.824564	-4.6045	-0.36241	-2.07271	-0.35255	-2.28129
b0632	dacA	-0.811008	-3.16208	-0.530725	-2.06914	-0.638977	-2.2687
b4208	cycA	-0.643084	-4.00464	-0.489373	-2.88767	-0.350357	-2.15478
b3810	yigA	-0.459251	-3.13621	-0.3834	-2.53573	-0.309172	-2.14981
b3996	nudC	-0.488871	-3.3047	-0.349672	-2.2951	-0.344627	-2.06111
b0092	ddlB	-0.936389	-3.62017	-0.068714	-0.308178	-0.393946	-1.96081
b4180	rlmB	-1.60585	-4.43943	-0.597448	-1.55436	-0.620853	-1.8708
b0046	kefF	-0.454309	-3.02602	-0.444031	-2.68209	-0.382056	-1.85926
b0427	yajR	-0.625441	-3.53938	-0.60381	-2.82593	-0.281875	-1.69071
b4175	hflC	-0.687987	-3.18728	-0.591635	-2.32718	-0.3781	-1.45699
b0432	cyoA	-0.567938	-3.28465	-0.419363	-2.36931	-0.237819	-1.38371
b3260	dusB	-1.50272	-3.04964	-0.713245	-1.49591	-0.475698	-1.01982
b2735	ygbI	-0.740909	-3.20965	-0.565497	-2.09808	-0.285046	-0.900684
b4111	proP	-0.907601	-6.03269	0.0106744	0.0665154	-0.129692	-0.861544
b1109	ndh	-1.16709	-3.3841	-0.60485	-1.30793	-0.216463	-0.766806
b0460	hha	-1.72656	-3.56462	-0.981813	-2.60435	-0.230772	-0.765429
b2521	mstA	-0.587615	-3.38357	-0.249005	-1.45179	-0.124965	-0.704708
b3753	rbsR	-0.681465	-4.62066	-0.406333	-2.86659	-0.054881	-0.401369
b1072	flgA	-0.713903	-3.11067	0.255715	0.968158	-0.0551671	-0.177984
b1038	csgF	-1.51354	-3.05014	-0.464528	-0.747779	0.0142381	0.0410377
b1233	ychJ	-0.83081	-3.13788	-0.0210642	-0.068343	0.193387	0.608812
b3181	greA	-1.13419	-3.99636	0.789346	3.18838	0.261676	0.843727
b2924	mscS	-0.658306	-4.31688	-0.0767705	-0.49255	0.384806	2.49717
b4214	cysQ	-0.211426	-1.34519	-3.92432	-13.8499	-0.820275	-4.82491
b2762	cysH	-0.214886	-0.995153	-2.20745	-6.84842	-0.948875	-4.54414
b3802	hemY	-0.347282	-2.47606	-0.843275	-5.33848	-0.461229	-3.24109
b2678	proW	-0.531924	-2.75429	-1.28203	-4.84438	-1.03159	-4.36388
b3172	argG	-0.429402	-2.35444	-0.877697	-4.63858	-1.36855	-6.79736
b0212	gloB	-0.603465	-1.2786	-1.67576	-4.11957	-1.10691	-3.09895
b2763	cysI	-0.124176	-0.711351	-0.989034	-4.0876	-0.598853	-3.06209
b0364	yaiS	-0.313774	-0.963859	-2.22081	-3.91633	-2.0689	-4.93194
b3766	ilvL	-0.87499	-2.12025	-1.50456	-3.9018	-1.1955	-3.40561
b0004	thrC	-0.511263	-2.56689	-0.749114	-3.89268	-1.17542	-4.91111
b2501	ppk	-1.28841	-2.50371	-1.27825	-3.68664	-1.58492	-3.26244
b3726	pstA	-0.699714	-2.12747	-1.31483	-3.38271	-1.05765	-3.14206
b1192	ldcA	-1.64523	-2.64778	-4.89881	-3.36492	-3.93441	-5.54328
b0723	sdhA	-0.407231	-2.28005	-0.679355	-3.11087	-0.636007	-3.38634
b1830	prc	-0.67895	-2.47153	-0.8169	-3.14946	-0.741785	-2.99834
b3516	gadX	-0.269286	-1.95134	-0.489431	-3.08826	-0.479868	-2.89808
b4472	yhdP	-0.305037	-2.41518	-0.455342	-3.66207	-0.329483	-2.76757
b0430	cyoC	-0.771686	-2.21815	-1.46915	-3.91067	-1.00084	-2.72514
b3205	rapZ	-0.942381	-2.15393	-1.88742	-3.09296	-1.28974	-2.55592
b3366	nirD	-0.726675	-2.95481	-0.661306	-3.04015	-0.599353	-2.4266
b3349	slyD	-0.452159	-1.91882	-0.957992	-3.70838	-0.513185	-2.34638
b3247	rng	-0.466814	-2.39654	-0.763453	-3.5022	-0.522115	-2.30525
b2085	yegR	-1.30038	-2.37452	-1.86639	-3.54694	-1.26011	-2.20895
b0758	galT	-1.3084	-1.92759	-2.21265	-4.50868	-1.51037	-2.18624
b3232	zapE	-0.199796	-1.18635	-0.519542	-3.18852	-0.342868	-2.04815
b0532	sfmD	-0.100086	-0.682329	-0.44191	-3.16558	-0.279689	-1.99847
b0484	copA	-0.0639722	-0.440786	-0.464586	-3.2425	-0.268494	-1.8735
b3785	wzzE	-0.287922	-2.19214	-0.388498	-3.02135	-0.257166	-1.84678
b1799	dmlR	-0.871378	-2.11909	-1.17998	-3.63125	-0.795255	-1.84496
b4481	rffT	-0.665925	-2.38138	-1.83058	-4.57903	-0.594714	-1.81374
b3429	glgA	-0.0131857	-0.098663	-0.451788	-3.1524	-0.252702	-1.79709
b1780	yeaD	-0.591675	-2.51267	-0.568979	-3.01632	-0.446354	-1.57552
b4209	ytfE	-0.202785	-1.13128	-0.680398	-3.35596	-0.339101	-1.5424
b1745	astB	-0.141377	-0.70517	-0.661586	-3.15607	-0.398916	-1.51209
b0478	ybaL	-0.234738	-1.51021	-0.535479	-3.03821	-0.241976	-1.41729
b3259	prmA	-0.345293	-0.971166	-1.15811	-3.26737	-0.4166	-1.22207
b1424	opgD	-0.207981	-0.676053	-0.778601	-3.28735	-0.342561	-1.21481
b2764	cysJ	-0.0536996	-0.333454	-0.701535	-4.29241	-0.194046	-1.16744
b3787	wecC	-0.22694	-1.30305	-0.742726	-3.61677	-0.174454	-0.995052
b2099	yegU	-0.280996	-1.10469	-0.613173	-3.19493	-0.147807	-0.782941
b4454	rdlD	-0.457245	-1.54368	-0.907732	-3.50652	-0.13192	-0.603052
b1569	dicC	-0.229481	-0.862085	-1.22075	-4.09574	-0.163564	-0.447721
b4641	yoeH	-0.657689	-2.38749	-0.820307	-3.20721	-0.103107	-0.43208
b3368	cysG	0.0988184	0.751434	-0.581085	-4.19475	0.00787319	0.057907
b3784	rfe	-0.168514	-1.10152	-0.555644	-3.45434	0.125718	0.819022
b2340	sixA	-0.998642	-1.78798	-1.75592	-2.91798	-2.19536	-3.19784
b3289	rsmB	-0.507076	-2.77917	-0.508807	-2.74868	-0.791608	-4.30754
b2466	ypfG	-0.545903	-2.20837	-0.482928	-2.64963	-0.785199	-3.40602
b0033	carB	-0.0739643	-0.53939	-0.33045	-2.54782	-0.44835	-3.26046
b3773	ilvY	-0.353764	-2.3601	-0.386176	-2.49734	-0.567925	-3.68047
b0243	proA	-0.291995	-1.41733	-0.462044	-2.21625	-0.723769	-3.52804
b3772	ilvA	-0.195913	-1.51196	-0.308565	-2.14921	-0.656928	-4.67543
b3389	aroB	-0.51798	-2.8441	-0.400887	-2.1053	-0.769532	-3.87183
b4654	yjdQ	-0.492916	-2.19212	-0.566215	-2.02722	-0.775643	-3.06634
b3966	btuB	-0.255613	-1.91203	-0.264812	-1.9303	-0.485749	-3.79887
b1991	cobT	-0.318756	-1.52905	-0.416793	-1.74825	-0.780032	-3.32851
b1693	aroD	-0.649246	-2.70555	-0.529254	-1.74218	-1.32643	-4.43172
b0928	aspC	-0.470488	-1.67489	-0.539441	-1.64602	-1.20135	-3.85097
b0061	araD	-0.458046	-2.13303	-0.369291	-1.56005	-0.634703	-3.20855
b0078	ilvH	-0.340043	-2.14088	-0.316264	-1.50687	-0.96503	-4.78445
b0406	tgt	-1.03542	-2.13314	-0.74351	-1.40377	-1.42397	-3.59113
b3939	metB	-0.179961	-1.11003	-0.206661	-1.36708	-0.769029	-5.07214
b0226	dinJ	-0.146467	-0.474963	-0.738741	-1.35665	-1.20144	-3.35945
b3008	metC	-0.176636	-1.04798	-0.231717	-1.22241	-0.773201	-4.28124
b0826	moeB	-0.406361	-1.94038	-0.224994	-0.945504	-0.688738	-3.47528
b2557	purL	-0.0828819	-0.376518	-0.20761	-0.904268	-0.933052	-3.54268
b0693	speF	-0.461233	-2.57997	-0.143195	-0.85967	-0.557142	-3.2955
b4005	purD	-0.658359	-2.71739	-0.159064	-0.593456	-1.22688	-3.77192
b0002	thrA	-0.0988911	-0.686283	-0.0835042	-0.578983	-0.717416	-4.82435
b0077	ilvI	-0.171552	-0.960192	-0.0788917	-0.440164	-0.702072	-4.17466
b3771	ilvD	-0.30448	-2.24691	0.00536397	0.0374483	-0.817596	-5.78127
b3770	ilvE	-0.186611	-1.1756	0.0191062	0.123998	-0.861821	-5.03208
b0312	betB	-0.653585	-2.95699	-0.456449	-2.64646	-0.700324	-3.25326
b3774	ilvC	-0.208615	-1.48701	-0.240724	-1.7657	-1.10167	-7.71734
