## Supplementary Materials for "Changes in the genetic requirements for microbial interactions with increasing community complexity"

### Sheet: Alone
Essential genes for E. coli growth alone on CCA
bnumber	gene_name	gene product	Kegg module
b0002	thrA	fused aspartate kinase/homoserine dehydrogenase 1	Amino acid metabolism / Biosynthesis of other secondary metabolites
b0004	thrC	threonine synthase	Amino acid metabolism / Metabolism of cofactors and vitamins
b0019	nhaA	Na+:H+ antiporter NhaA
b0033	carB	carbamoyl phosphate synthetase subunit beta	Nucleotides metabolism / Amino acids metabolism
b0046	kefF	regulator of KefC-mediated potassium transport and quinone oxidoreductase
b0061	araD	L-ribulose-5-phosphate 4-epimerase AraD	Carbohydrate metabolism
b0077	ilvI	acetolactate synthase / acetohydroxybutanoate synthase, catalytic subunit	Amino acid metabolism / Metabolism of cofactors and vitamins
b0078	ilvH	acetolactate synthase / acetohydroxybutanoate synthase, regulatory subunit	Amino acid metabolism
b0092	ddlB	D-alanine ligase B	Glycan biosynthesis and metabolism / Metabolism of other amino acids
b0141	yadN	putative fimbrial protein YadN
b0149	mrcB	peptidoglycan glycosyltransferase / peptidoglycan DD-transpeptidase MrcB	Glycan biosynthesis and metabolism
b0197	metQ	L-methionine/D-methionine ABC transporter membrane anchored binding protein	Membrane transport
b0212	gloB	hydroxyacylglutathione hydrolase GloB	Carbohydrate metabolism
b0226	dinJ	antitoxin/DNA-binding transcriptional repressor DinJ
b0243	proA	glutamate-5-semialdehyde dehydrogenase	Amino acid metabolism / Biosynthesis of other secondary metabolites
b0311	betA	choline dehydrogenase
b0312	betB	betaine aldehyde dehydrogenase	Amino acid metabolism
b0314	betT	betaine aldehyde dehydrogenase
b0364	yaiS	conserved protein YaiS
b0400	phoR	sensory histidine kinase PhoR
b0401	brnQ	branched chain amino acid transporter BrnQ
b0406	tgt	tRNA-guanine transglycosylase
b0427	yajR	putative major facilitator superfamily transport protein YajR
b0428	cyoE	heme O synthase	Metabolism of cofactors and vitamins
b0430	cyoC	cytochrome bo3 ubiquinol oxidase subunit III	Energy metabolism
b0431	cyoB	cytochrome bo3 ubiquinol oxidase subunit I	Energy metabolism
b0432	cyoA	cytochrome bo3 ubiquinol oxidase subunit II	Energy metabolism
b0460	hha	haemolysin expression modulating protein
b0478	ybaL	putative monovalent cation:proton antiporter-2 family transporter YbaL
b0484	copA	soluble Cu+ chaperone // "Cu+ exporting P-type ATPase"
b0532	sfmD	putative fimbrial usher protein SfmD
b0584	fepA	ferric enterobactin outer membrane transporter	Signal transduction
b0585	fes	enterochelin esterase
b0588	fepC	ferric enterobactin ABC transporter ATP binding subunit	Membrane transport
b0589	fepG	ferric enterobactin ABC transporter membrane subunit FepG	Membrane transport
b0590	fepD	ferric enterobactin ABC transporter membrane subunit FebD	Membrane transport
b0592	fepB	ferric enterobactin ABC transporter periplasmic binding protein	Membrane transport
b0619	dpiB	sensory histidine kinase DpiB
b0632	dacA	D-alanyl-D-alanine carboxypeptidase DacA	Glycan biosynthesis and metabolism
b0660	ybeZ	PhoH-like protein
b0676	nagC	DNA-binding transcriptional dual regulator NagC
b0693	speF	ornithine decarboxylase, degradative	Amino acid metabolism / Metabolism of other amino acids
b0723	sdhA	succinate:quinone oxidoreductase, FAD binding protein	Carbohydrate metabolism / Energy metabolism
b0758	galT	galactose-1-phosphate uridylyltransferase	Carbohydrate metabolism
b0759	galE	UDP-glucose 4-epimerase	Carbohydrate metabolism
b0826	moeB	molybdopterin-synthase adenylyltransferase	Folding, sorting and degradation
b0907	serC	phosphoserine/phosphohydroxythreonine aminotransferase	Energy metabolism / Amino acid metabolism/ Metabolism of cofactors and vitamins
b0928	aspC	aspartate aminotransferase	Amino acid metabolism / Biosynthesis of other secondary metabolites
b1038	csgF	curli assembly component
b1072	flgA	flagellar basal body P-ring formation protein FlgA	Cell motility
b1109	ndh	NADH:quinone oxidoreductase II	Energy metabolism
b1192	ldcA	murein L,D-carboxypeptidase
b1232	purU	formyltetrahydrofolate deformylase	Carbohydrate metabolism / Metabolism of cofactors and vitamins
b1233	ychJ	NTF2-like domain-containing protein YchJ
b1424	opgD	glucan biosynthesis protein D
b1569	dicC	Qin prophage; DNA-binding transcriptional regulator for DicB
b1693	aroD	3-dehydroquinate dehydratase	Amino acid metabolism
b1745	astB	N-succinylarginine dihydrolase	Amino acid metabolism
b1780	yeaD	conserved protein YeaD
b1799	dmlR	DNA-binding transcriptional regulator DmlR
b1830	prc	tail-specific protease
b1856	mepM	peptidoglycan DD-endopeptidase
b1889	motB	motility protein B	Cell motility
b1991	cobT	nicotinate-nucleotide ; dimethylbenzimidazole phosphoribosyltransferase	Metabolism of cofactors and vitamins
b2085	yegR	uncharacterized protein YegR
b2099	yegU	putative ADP-ribosylglycohydrolase YegU
b2278	nuoL	NADH:quinone oxidoreductase subunit L	Energy metabolism
b2289	lrhA	DNA-binding transcriptional dual regulator LrhA
b2312	purF	amidophosphoribosyltransferase	Nucleotides metabolism / Amino acids metabolism
b2340	sixA	phosphohistidine phosphatase
b2414	cysK	O-acetylserine sulfhydrylase A	Energy metabolism
b2466	ypfG	DUF1176 domain-containing protein YpfG
b2479	gcvR	putative transcriptional regulator GcvR	Biofilm formation
b2501	ppk	polyphosphate kinase	Energy metabolism / Folding sorting and degradation
b2502	ppx	exopolyphosphatase	Nucleotides metabolism
b2521	mstA	3-mercaptopyruvate sulfurtransferase
b2557	purL	phosphoribosylformylglycinamide synthetase	Nucleotides metabolism
b2677	proV	glycine betaine ABC transporter ATP binding subunit ProV	Membrane transport
b2678	proW	glycine betaine ABC transporter membrane subunit ProW	Membrane transport
b2735	ygbI	putative DeoR-type DNA-binding transcriptional regulator YgbI
b2762	cysH	phosphoadenosine phosphosulfate reductase	Energy metabolism
b2763	cysI	sulfite reductase, hemoprotein subunit	Energy metabolism
b2764	cysJ	sulfite reductase, flavoprotein subunit	Energy metabolism
b2784	relA	GDP/GTP pyrophosphokinase	Nucleotides metabolism
b2906	ubiI	2-octaprenylphenol hydroxylase	Metabolism of cofactors and vitamins
b2913	serA	phosphoglycerate dehydrogenase	Energy metabolism / Amino acid metabolism
b2924	mscS	small conductance mechanosensitive channel MscS
b3005	exbD	Ton complex subunit ExbD
b3006	exbB	Ton complex subunit ExbB
b3008	metC	cystathionine-beta-lyase / L-cysteine desulfhydrase	Amino acid metabolism / Metabolism of other amino acids
b3032	cpdA	cAMP phosphodiesterase	Nucleotides metabolism
b3162	deaD	DEAD-box RNA helicase	Folding, sorting and degradation
b3172	argG	argininosuccinate synthetase	Amino acid metabolism
b3181	greA	transcription elongation factor GreA
b3205	rapZ	RNase adaptor protein
b3210	arcB	sensory histidine kinase ArcB	Signal transduction
b3232	zapE	cell division factor ZapE with ATPase activity
b3247	rng	RNase G
b3259	prmA	methyltransferase for 5S ribosomal subunit protein L11
b3260	dusB	tRNA-dihydrouridine synthase B
b3289	rsmB	16S rRNA m5C967 methyltransferase
b3346	yheO	putative DNA-binding transcriptional regulator YheO
b3349	slyD	FKBP-type peptidyl-prolyl cis-trans isomerase SlyD
b3366	nirD	nitrite reductase subunit NirD	Energy metabolism
b3368	cysG	siroheme synthase subunit	Metabolism of cofactors and vitamins
b3387	dam	DNA adenine methyltransferase	Replication and repair
b3389	aroB	3-dehydroquinate synthase	Amino acid metabolism
b3398	yrfF	inner membrane protein - inhibits the Rcs signaling pathway
b3414	nfuA	iron-sulfur cluster insertion protein NfuA
b3429	glgA	glycogen synthase	Carbohydrate metabolism / Biofilm formation
b3469	zntA	Zn2+/Cd2+>/Pb2+ exporting P-type ATPase
b3516	gadX	DNA-binding transcriptional dual regulator GadX
b3617	kbl	2-amino-3-ketobutyrate CoA ligase	Amino acid metabolism
b3626	waaJ	UDP-glucose:(glucosyl)LPS alpha;-1,2-glucosyltransferase
b3630	waaP	lipopolysaccharide core heptose (I) kinase	Glycan biosynthesis and metabolism
b3631	waaG	lipopolysaccharide glucosyltransferase I	Glycan biosynthesis and metabolism
b3649	rpoZ	RNA polymerase subunit omega	Transcription / Nucleotides metabolism
b3652	recG	RecG DNA helicase	Replication and repair
b3726	pstA	phosphate ABC transporter membrane subunit PstA	Membrane transport
b3753	rbsR	DNA-binding transcriptional dual regulator RbsR
b3766	ilvL	ilvXGMEDA operon leader peptide
b3770	ilvE	branched-chain-amino-acid aminotransferase	Amino acid metabolism
b3771	ilvD	dihydroxy-acid dehydratase	Amino acid metabolism / Metabolism of cofactors and vitamins
b3772	ilvA	threonine deaminase	Amino acid metabolism
b3773	ilvY	DNA-binding transcriptional dual regulator IlvY
b3774	ilvC	ketol-acid reductoisomerase (NADP+)	Amino acid metabolism / Metabolism of cofactors and vitamins
b3779	gpp	guanosine-5'-triphosphate,3'-diphosphate phosphatase	Nucleotides metabolism
b3781	trxA	thioredoxin 1
b3784	rfe	UDP-N-acetylglucosamine ; undecaprenyl-phosphate N-acetylglucosaminephosphotransferase
b3785	wzzE	enterobacterial common antigen polysaccharide co-polymerase
b3787	wecC	UDP-N-acetyl-D-mannosamine dehydrogenase	Carbohydrate metabolism
b3794	rffM	UDP-N-acetyl-D-mannosaminuronic acid transferase
b3802	hemY	putative protoheme IX synthesis protein
b3803	hemX	conserved protein HemX	Metabolism of cofactors and vitamins
b3810	yigA	conserved protein YigA
b3816	corA	Ni2+/Co2+/Mg2+ transporter
b3849	trkH	K+ transporter
b3871	bipA	ribosome-dependent GTPase, ribosome assembly factor
b3939	metB	O-succinylhomoserine(thiol)-lyase / O-succinylhomoserine lyase	Energy metabolism / Amino acid metabolism / Metabolism of other amino acids
b3960	argH	argininosuccinate lyase	Amino acid metabolism
b3965	trmA	tRNA m5U54 methyltransferase
b3966	btuB	cobalamin/cobinamide outer membrane transporter
b3996	nudC	NADH pyrophosphatase	Metabolism of cofactors and vitamins
b4005	purD	phosphoribosylamine-glycine ligase	Nucleotides metabolism
b4111	proP	osmolyte:H+ symporter
b4174	hflK	regulator of FtsH protease
b4175	hflC	regulator of FtsH protease
b4180	rlmB	23S rRNA 2'-O-ribose G2251 methyltransferase
b4208	cycA	serine/alanine/glycine/cycloserine:H<sup>+</sup>symporter
b4209	ytfE	iron-sulfur cluster repair protein YtfE
b4214	cysQ	3'(2'),5'-biphosphate nucleotidase	Energy metabolism
b4313	fimE	regulator for fimA
b4388	serB	phosphoserine phosphatase	Energy metabolism / Amino acid metabolism
b4390	nadR	DNA-binding transcriptional repressor/NMN adenylyltransferase NadR	Metabolism of cofactors and vitamins
b4454	rdlD	antisense regulatory RNA RdlD
b4472	yhdP	AsmA2 domain-containing protein
b4480	hdfR	DNA-binding transcriptional dual regulator HdfR
b4481	rffT	4-acetamidp-4,6-dideoxy-D-galactose transferase
b4641	yoeH
b4654	yjdQ

### Sheet: Pairwises
Essential genes for E. coli growth in pairwise conditions on CCA
with H. alvei					with G. candidum					with P. camemberti
bnumber	gene_name	gene product	Kegg module		bnumber	gene_name	gene product	Kegg module		bnumber	gene_name	gene product	Kegg module
b0003	thrB	homoserine kinase	Amino acid metabolism		b0311	betA	choline dehydrogenase			b0138	yadM	putative fimbrial protein YadM
b0004	thrC	threonine synthase	Amino acid metabolism / Metabolism of cofactors and vitamins		b0585	fes	enterochelin esterase			b0588	fepC	ferric enterobactin ABC transporter ATP binding subunit	Membrane transport
b0019	nhaA	Na+:H+ antiporter NhaA			b1830	prc	tail-specific protease			b2216	rcsD	RcsD phosphotransferase	Signal transduction / Biofilm formation
b0046	kefF	regulator of KefC-mediated potassium transport and quinone oxidoreductase			b2764	cysJ	sulfite reductase, flavoprotein subunit	Energy metabolism		b3006	exbB	Ton complex subunit ExbB
b0055	djlA	co-chaperone protein DjlA			b3626	waaJ	UDP-glucose:(glucosyl)LPS alpha;-1,2-glucosyltransferase			b3631	waaG	lipopolysaccharide glucosyltransferase I	Glycan biosynthesis and metabolism
b0077	ilvI	acetolactate synthase / acetohydroxybutanoate synthase, catalytic subunit	Amino acid metabolism / Metabolism of cofactors and vitamins		b4011	yjaA	stress response protein			b4388	serB	phosphoserine phosphatase	Energy metabolism / Amino acid metabolism
b0078	ilvH	acetolactate synthase / acetohydroxybutanoate synthase, regulatory subunit	Amino acid metabolism		b0092	ddlB	D-alanine ligase B	Glycan biosynthesis and metabolism / Metabolism of other amino acids		b3205	rapZ	RNase adaptor protein
b0092	ddlB	D-alanine ligase B	Glycan biosynthesis and metabolism / Metabolism of other amino acids		b3389	aroB	3-dehydroquinate synthase	Amino acid metabolism		b2312	purF	amidophosphoribosyltransferase	Nucleotides metabolism / Amino acids metabolism
b0113	pdhR	DNA-binding transcriptional dual regulator PdhR			b2571	rseB	anti-sigma factor stabilizing protein RseB			b0046	kefF	regulator of KefC-mediated potassium transport and quinone oxidoreductase
b0138	yadM	putative fimbrial protein YadM			b0149	mrcB	peptidoglycan glycosyltransferase / peptidoglycan DD-transpeptidase MrcB	Glycan biosynthesis and metabolism		b3172	argG	argininosuccinate synthetase	Amino acid metabolism
b0141	yadN	putative fimbrial protein YadN			b0532	sfmD	putative fimbrial usher protein SfmD			b2286	nuoC	NADH:quinone oxidoreductase subunit CD	Energy metabolism
b0149	mrcB	peptidoglycan glycosyltransferase / peptidoglycan DD-transpeptidase MrcB	Glycan biosynthesis and metabolism		b1658	purR	DNA-binding transcriptional repressor PurR			b0149	mrcB	peptidoglycan glycosyltransferase / peptidoglycan DD-transpeptidase MrcB	Glycan biosynthesis and metabolism
b0311	betA	choline dehydrogenase			b2762	cysH	phosphoadenosine phosphosulfate reductase	Energy metabolism		b0589	fepG	ferric enterobactin ABC transporter membrane subunit FepG	Membrane transport
b0312	betB	betaine aldehyde dehydrogenase	Amino acid metabolism		b3516	gadX	DNA-binding transcriptional dual regulator GadX			b2278	nuoL	NADH:quinone oxidoreductase subunit L	Energy metabolism
b0314	betT	betaine aldehyde dehydrogenase			b3966	btuB	cobalamin/cobinamide outer membrane transporter			b3032	cpdA	cAMP phosphodiesterase	Nucleotides metabolism
b0364	yaiS	conserved protein YaiS			b0004	thrC	threonine synthase	Amino acid metabolism / Metabolism of cofactors and vitamins		b3649	rpoZ	RNA polymerase subunit omega	Transcription / Nucleotides metabolism
b0400	phoR	sensory histidine kinase PhoR			b3292	zntR	DNA-binding transcriptional activator ZntR			b3779	gpp	guanosine-5'-triphosphate,3'-diphosphate phosphatase	Nucleotides metabolism
b0401	brnQ	branched chain amino acid transporter BrnQ			b2502	ppx	exopolyphosphatase	Nucleotides metabolism		b3387	dam	DNA adenine methyltransferase	Replication and repair
b0427	yajR	putative major facilitator superfamily transport protein YajR			b0046	kefF	regulator of KefC-mediated potassium transport and quinone oxidoreductase			b2372	yfdV	putative transport protein YfdV
b0430	cyoC	cytochrome bo3 ubiquinol oxidase subunit III	Energy metabolism		b3871	bipA	ribosome-dependent GTPase, ribosome assembly factor			b0225	yafQ	ribosome-dependent mRNA interferase toxin YafQ
b0431	cyoB	cytochrome bo3 ubiquinol oxidase subunit I	Energy metabolism		b3205	rapZ	RNase adaptor protein			b0590	fepD	ferric enterobactin ABC transporter membrane subunit FebD	Membrane transport
b0460	hha	haemolysin expression modulating protein			b2312	purF	amidophosphoribosyltransferase	Nucleotides metabolism / Amino acids metabolism		b2289	lrhA	DNA-binding transcriptional dual regulator LrhA
b0469	apt	adenine phosphoribosyltransferase	Nucleotides metabolism		b0225	yafQ	ribosome-dependent mRNA interferase toxin YafQ			b3162	deaD	DEAD-box RNA helicase	Folding, sorting and degradation
b0488	ybbJ	NfeD-like family protein			b0584	fepA	ferric enterobactin outer membrane transporter	Signal transduction		b3652	recG	RecG DNA helicase	Replication and repair
b0584	fepA	ferric enterobactin outer membrane transporter	Signal transduction		b1727	hxpB	hexitol phosphatase B			b3849	trkH	K+ transporter
b0585	fes	enterochelin esterase			b2763	cysI	sulfite reductase, hemoprotein subunit	Energy metabolism		b3616	tdh	threonine dehydrogenase	Amino acid metabolism
b0588	fepC	ferric enterobactin ABC transporter ATP binding subunit	Membrane transport		b3617	kbl	2-amino-3-ketobutyrate CoA ligase	Amino acid metabolism		b2499	purM	phosphoribosylformylglycinamide cyclo-ligase	Nucleotides metabolism
b0589	fepG	ferric enterobactin ABC transporter membrane subunit FepG	Membrane transport		b4005	purD	phosphoribosylamine-glycine ligase	Nucleotides metabolism		b0311	betA	choline dehydrogenase
b0590	fepD	ferric enterobactin ABC transporter membrane subunit FebD	Membrane transport		b0019	nhaA	Na+:H+ antiporter NhaA			b0592	fepB	ferric enterobactin ABC transporter periplasmic binding protein	Membrane transport
b0592	fepB	ferric enterobactin ABC transporter periplasmic binding protein	Membrane transport		b3387	dam	DNA adenine methyltransferase	Replication and repair		b2340	sixA	phosphohistidine phosphatase
b0619	dpiB	sensory histidine kinase DpiB			b2512	bamB	outer membrane protein assembly factor BamB			b3225	nanA	N-acetylneuraminate lyase	Carbohydrate metabolism
b0632	dacA	D-alanyl-D-alanine carboxypeptidase DacA	Glycan biosynthesis and metabolism		b0312	betB	betaine aldehyde dehydrogenase	Amino acid metabolism		b3781	trxA	thioredoxin 1
b0676	nagC	DNA-binding transcriptional dual regulator NagC			b0588	fepC	ferric enterobactin ABC transporter ATP binding subunit	Membrane transport		b3871	bipA	ribosome-dependent GTPase, ribosome assembly factor
b0723	sdhA	succinate:quinone oxidoreductase, FAD binding protein	Carbohydrate metabolism / Energy metabolism		b1856	mepM	peptidoglycan DD-endopeptidase			b3617	kbl	2-amino-3-ketobutyrate CoA ligase	Amino acid metabolism
b0759	galE	UDP-glucose 4-epimerase	Carbohydrate metabolism		b2784	relA	GDP/GTP pyrophosphokinase	Nucleotides metabolism		b2897	sdhE	FAD assembly factor
b0882	clpA	ATP-dependent Clp protease ATP-binding subunit ClpA			b3627	waaO	UDP-D-glucose:(glucosyl)LPS alpha-1,3-glucosyltransferase	Glycan biosynthesis and metabolism		b0312	betB	betaine aldehyde dehydrogenase	Amino acid metabolism
b0907	serC	phosphoserine/phosphohydroxythreonine aminotransferase	Energy metabolism / Amino acid metabolism/ Metabolism of cofactors and vitamins		b4089	alsR	DNA-binding transcriptional repressor AlsR			b0619	dpiB	sensory histidine kinase DpiB
b0908	aroA	3-phosphoshikimate 1-carboxyvinyltransferase	Amino acid metabolism		b0197	metQ	L-methionine/D-methionine ABC transporter membrane anchored binding protein	Membrane transport		b2414	cysK	O-acetylserine sulfhydrylase A	Energy metabolism
b0928	aspC	aspartate aminotransferase	Amino acid metabolism / Biosynthesis of other secondary metabolites		b3649	rpoZ	RNA polymerase subunit omega	Transcription / Nucleotides metabolism		b3232	zapE	cell division factor ZapE with ATPase activity
b1106	thiK	thiamine kinase	Metabolism of cofactors and vitamins		b3465	rsmD	16S rRNA m2G966 methyltransferase			b3794	rffM	UDP-N-acetyl-D-mannosaminuronic acid transferase
b1109	ndh	NADH:quinone oxidoreductase II	Energy metabolism		b0463	acrA	multidrug efflux pump membrane fusion protein AcrA	Drug resistance		b4614	sokA
b1192	ldcA	murein L,D-carboxypeptidase			b1192	ldcA	murein L,D-carboxypeptidase			b3766	ilvL	ilvXGMEDA operon leader peptide
b1232	purU	formyltetrahydrofolate deformylase	Carbohydrate metabolism / Metabolism of cofactors and vitamins		b2678	proW	glycine betaine ABC transporter membrane subunit ProW	Membrane transport		b3138	agaB	galactosamine-specific PTS enzyme IIB component	Carbohydrate metabolism / Membrane transport
b1266	yciV	RNA/ssDNA 5'-->3' exonuclease			b3414	nfuA	iron-sulfur cluster insertion protein NfuA			b0364	yaiS	conserved protein YaiS
b1304	pspA	phage shock protein A			b3961	oxyR	DNA-binding transcriptional dual regulator OxyR	Biofilm formation		b0759	galE	UDP-glucose 4-epimerase	Carbohydrate metabolism
b1676	pykF	pyruvate kinase I	Carbohydraye metabolism / Nucleotides metabolism		b3787	wecC	UDP-N-acetyl-D-mannosamine dehydrogenase	Carbohydrate metabolism		b2479	gcvR	putative transcriptional regulator GcvR	Biofilm formation
b1693	aroD	3-dehydroquinate dehydratase	Amino acid metabolism		b3146	rsmI	16S rRNA 2'-O-ribose C142 methyltransferase			b3292	zntR	DNA-binding transcriptional activator ZntR
b1732	katE	catalase II	Carbohydrate metabolism / Amino acid metabolism		b2286	nuoC	NADH:quinone oxidoreductase subunit CD	Energy metabolism		b3803	hemX	conserved protein HemX	Metabolism of cofactors and vitamins
b1799	dmlR	DNA-binding transcriptional regulator DmlR			b1304	pspA	phage shock protein A			b0019	nhaA	Na+:H+ antiporter NhaA
b1830	prc	tail-specific protease			b2679	proX	glycine betaine ABC transporter periplasmic binding protein ProX	Membrane transport		b4011	yjaA	stress response protein
b1855	lpxM	myristoyl-acyl carrier protein-dependent acyltransferase	Glycan biosynthesis and metabolism		b3469	zntA	Zn2+/Cd2+>/Pb2+ exporting P-type ATPase			b3281	aroE	shikimate dehydrogenase	Amino acid metabolism
b1856	mepM	peptidoglycan DD-endopeptidase			b3965	trmA	tRNA m5U54 methyltransferase			b0314	betT	betaine aldehyde dehydrogenase
b2085	yegR	uncharacterized protein YegR			b3849	trkH	K+ transporter			b0723	sdhA	succinate:quinone oxidoreductase, FAD binding protein	Carbohydrate metabolism / Energy metabolism
b2188	yejM	putative cardiolipin transport protein			b0462	acrB	multidrug efflux pump RND permease AcrB	Drug resistance		b2466	ypfG	DUF1176 domain-containing protein YpfG
b2216	rcsD	RcsD phosphotransferase	Signal transduction / Biofilm formation		b1132	hflD	lysogenization regulator			b3289	rsmB	16S rRNA m5C967 methyltransferase
b2278	nuoL	NADH:quinone oxidoreductase subunit L	Energy metabolism		b2677	proV	glycine betaine ABC transporter ATP binding subunit ProV	Membrane transport		b3802	hemY	putative protoheme IX synthesis protein
b2289	lrhA	DNA-binding transcriptional dual regulator LrhA			b3398	yrfF	inner membrane protein - inhibits the Rcs signaling pathway			b0004	thrC	threonine synthase	Amino acid metabolism / Metabolism of cofactors and vitamins
b2340	sixA	phosphohistidine phosphatase			b3842	rfaH	transcription antiterminator RfaH			b4005	purD	phosphoribosylamine-glycine ligase	Nucleotides metabolism
b2414	cysK	O-acetylserine sulfhydrylase A	Energy metabolism		b3786	wecB	UDP-N-acetylglucosamine 2-epimerase	Carbohydrate metabolism		b3236	mdh	malate dehydrogenase	Carbohydrate metabolism / Energy metabolism / Amino acid metabolism
b2435	amiA	N-acetylmuramoyl-L-alanine amidase A	Drug resistance		b3032	cpdA	cAMP phosphodiesterase	Nucleotides metabolism		b0401	brnQ	branched chain amino acid transporter BrnQ
b2466	ypfG	DUF1176 domain-containing protein YpfG			b1855	lpxM	myristoyl-acyl carrier protein-dependent acyltransferase	Glycan biosynthesis and metabolism		b1106	thiK	thiamine kinase	Metabolism of cofactors and vitamins
b2479	gcvR	putative transcriptional regulator GcvR	Biofilm formation		b0460	hha	haemolysin expression modulating protein			b2677	proV	glycine betaine ABC transporter ATP binding subunit ProV	Membrane transport
b2501	ppk	polyphosphate kinase	Energy metabolism / Folding sorting and degradation		b1109	ndh	NADH:quinone oxidoreductase II	Energy metabolism		b3368	cysG	siroheme synthase subunit	Metabolism of cofactors and vitamins
b2502	ppx	exopolyphosphatase	Nucleotides metabolism		b2674	nrdI	dimanganese-tyrosyl radical cofactor maintenance flavodoxin NrdI			b3911	cpxA	sensory histidine kinase CpxA	Signal transduction / Drug resistance
b2548	yphF	putative ABC transporter periplasmic binding protein YphF			b3366	nirD	nitrite reductase subunit NirD	Energy metabolism		b0460	hha	haemolysin expression modulating protein
b2624	alpA	CP4-57 prophage; DNA-binding transcriptional activator AlpA			b3816	corA	Ni2+/Co2+/Mg2+ transporter			b2557	purL	phosphoribosylformylglycinamide synthetase	Nucleotides metabolism
b2635	ypjK	CP4-57 prophage; uncharacterized protein YpjK			b3779	gpp	guanosine-5'-triphosphate,3'-diphosphate phosphatase	Nucleotides metabolism		b4184	yjfL	conserved inner membrane protein YjfL
b2677	proV	glycine betaine ABC transporter ATP binding subunit ProV	Membrane transport		b2906	ubiI	2-octaprenylphenol hydroxylase	Metabolism of cofactors and vitamins		b0428	cyoE	heme O synthase	Metabolism of cofactors and vitamins
b2678	proW	glycine betaine ABC transporter membrane subunit ProW	Membrane transport		b1799	dmlR	DNA-binding transcriptional regulator DmlR			b1192	ldcA	murein L,D-carboxypeptidase
b2762	cysH	phosphoadenosine phosphosulfate reductase	Energy metabolism		b0432	cyoA	cytochrome bo3 ubiquinol oxidase subunit II	Energy metabolism		b2678	proW	glycine betaine ABC transporter membrane subunit ProW	Membrane transport
b2763	cysI	sulfite reductase, hemoprotein subunit	Energy metabolism		b0908	aroA	3-phosphoshikimate 1-carboxyvinyltransferase	Amino acid metabolism		b3389	aroB	3-dehydroquinate synthase	Amino acid metabolism
b2784	relA	GDP/GTP pyrophosphokinase	Nucleotides metabolism		b2501	ppk	polyphosphate kinase	Energy metabolism / Folding sorting and degradation		b3960	argH	argininosuccinate lyase	Amino acid metabolism
b2837	galR	DNA-binding transcriptional dual regulator GalR			b3349	slyD	FKBP-type peptidyl-prolyl cis-trans isomerase SlyD			b0758	galT	galactose-1-phosphate uridylyltransferase	Carbohydrate metabolism
b2906	ubiI	2-octaprenylphenol hydroxylase	Metabolism of cofactors and vitamins		b3803	hemX	conserved protein HemX	Metabolism of cofactors and vitamins		b3210	arcB	sensory histidine kinase ArcB	Signal transduction
b2913	serA	phosphoglycerate dehydrogenase	Energy metabolism / Amino acid metabolism		b3210	arcB	sensory histidine kinase ArcB	Signal transduction		b4454	rdlD	antisense regulatory RNA RdlD
b2924	mscS	small conductance mechanosensitive channel MscS			b2548	yphF	putative ABC transporter periplasmic binding protein YphF			b0430	cyoC	cytochrome bo3 ubiquinol oxidase subunit III	Energy metabolism
b3005	exbD	Ton complex subunit ExbD			b1105	lpoB	outer membrane lipoprotein - activator of MrcB activity			b1304	pspA	phage shock protein A
b3006	exbB	Ton complex subunit ExbB			b0430	cyoC	cytochrome bo3 ubiquinol oxidase subunit III	Energy metabolism		b2762	cysH	phosphoadenosine phosphosulfate reductase	Energy metabolism
b3029	ygiN	putative quinol monooxygenase YgiN			b0846	rcdA	DNA-binding transcriptional regulator RcdA			b3398	yrfF	inner membrane protein - inhibits the Rcs signaling pathway
b3032	cpdA	cAMP phosphodiesterase	Nucleotides metabolism		b2435	amiA	N-acetylmuramoyl-L-alanine amidase A	Drug resistance		b3965	trmA	tRNA m5U54 methyltransferase
b3048	yqiI	putative fimbrial protein YqiI			b3289	rsmB	16S rRNA m5C967 methyltransferase			b0908	aroA	3-phosphoshikimate 1-carboxyvinyltransferase	Amino acid metabolism
b3162	deaD	DEAD-box RNA helicase	Folding, sorting and degradation		b3794	rffM	UDP-N-acetyl-D-mannosaminuronic acid transferase			b0003	thrB	homoserine kinase	Amino acid metabolism
b3172	argG	argininosuccinate synthetase	Amino acid metabolism		b4383	deoB	phosphopentomutase	Carbohydrate metabolism / Nucleotides metabolism		b3770	ilvE	branched-chain-amino-acid aminotransferase	Amino acid metabolism
b3205	rapZ	RNase adaptor protein			b2085	yegR	uncharacterized protein YegR			b0431	cyoB	cytochrome bo3 ubiquinol oxidase subunit I	Energy metabolism
b3232	zapE	cell division factor ZapE with ATPase activity			b0676	nagC	DNA-binding transcriptional dual regulator NagC			b1676	pykF	pyruvate kinase I	Carbohydraye metabolism / Nucleotides metabolism
b3247	rng	RNase G			b0431	cyoB	cytochrome bo3 ubiquinol oxidase subunit I	Energy metabolism		b2763	cysI	sulfite reductase, hemoprotein subunit	Energy metabolism
b3259	prmA	methyltransferase for 5S ribosomal subunit protein L11			b0907	serC	phosphoserine/phosphohydroxythreonine aminotransferase	Energy metabolism / Amino acid metabolism/ Metabolism of cofactors and vitamins		b3414	nfuA	iron-sulfur cluster insertion protein NfuA
b3260	dusB	tRNA-dihydrouridine synthase B			b2479	gcvR	putative transcriptional regulator GcvR	Biofilm formation		b4046	zur	DNA-binding transcriptional repressor Zur	Quorum sensing
b3264	envR	DNA-binding transcriptional repressor EnvR			b3348	slyX	protein SlyX			b1232	purU	formyltetrahydrofolate deformylase	Carbohydrate metabolism / Metabolism of cofactors and vitamins
b3281	aroE	shikimate dehydrogenase	Amino acid metabolism		b3802	hemY	putative protoheme IX synthesis protein			b0141	yadN	putative fimbrial protein YadN
b3289	rsmB	16S rRNA m5C967 methyltransferase			b4388	serB	phosphoserine phosphatase	Energy metabolism / Amino acid metabolism		b0400	phoR	sensory histidine kinase PhoR
b3292	zntR	DNA-binding transcriptional activator ZntR			b2466	ypfG	DUF1176 domain-containing protein YpfG			b0907	serC	phosphoserine/phosphohydroxythreonine aminotransferase	Energy metabolism / Amino acid metabolism/ Metabolism of cofactors and vitamins
b3349	slyD	FKBP-type peptidyl-prolyl cis-trans isomerase SlyD			b0428	cyoE	heme O synthase	Metabolism of cofactors and vitamins		b2502	ppx	exopolyphosphatase	Nucleotides metabolism
b3366	nirD	nitrite reductase subunit NirD	Energy metabolism		b0759	galE	UDP-glucose 4-epimerase	Carbohydrate metabolism		b3349	slyD	FKBP-type peptidyl-prolyl cis-trans isomerase SlyD
b3389	aroB	3-dehydroquinate synthase	Amino acid metabolism		b2414	cysK	O-acetylserine sulfhydrylase A	Energy metabolism		b3816	corA	Ni2+/Co2+/Mg2+ transporter
b3398	yrfF	inner membrane protein - inhibits the Rcs signaling pathway			b3260	dusB	tRNA-dihydrouridine synthase B			b0113	pdhR	DNA-binding transcriptional dual regulator PdhR
b3414	nfuA	iron-sulfur cluster insertion protein NfuA			b3784	rfe	UDP-N-acetylglucosamine ; undecaprenyl-phosphate N-acetylglucosaminephosphotransferase			b4018	iclR	DNA-binding transcriptional repressor IclR
b3469	zntA	Zn2+/Cd2+>/Pb2+ exporting P-type ATPase			b4313	fimE	regulator for fimA			b4006	purH	bifunctional AICAR transformylase/IMP cyclohydrolase	Nucleotides metabolism / Metabolism of cofactors and vitamins
b3516	gadX	DNA-binding transcriptional dual regulator GadX			b1163	bluF	blue light-responsive regulator of BluR			b0432	cyoA	cytochrome bo3 ubiquinol oxidase subunit II	Energy metabolism
b3616	tdh	threonine dehydrogenase	Amino acid metabolism		b0406	tgt	tRNA-guanine transglycosylase			b1799	dmlR	DNA-binding transcriptional regulator DmlR
b3617	kbl	2-amino-3-ketobutyrate CoA ligase	Amino acid metabolism		b0720	gltA	citrate synthase	Carbohydrate metabolism		b2764	cysJ	sulfite reductase, flavoprotein subunit	Energy metabolism
b3626	waaJ	UDP-glucose:(glucosyl)LPS alpha;-1,2-glucosyltransferase			b0427	yajR	putative major facilitator superfamily transport protein YajR			b3469	zntA	Zn2+/Cd2+>/Pb2+ exporting P-type ATPase
b3627	waaO	UDP-D-glucose:(glucosyl)LPS alpha-1,3-glucosyltransferase	Glycan biosynthesis and metabolism		b0723	sdhA	succinate:quinone oxidoreductase, FAD binding protein	Carbohydrate metabolism / Energy metabolism		b4174	hflK	regulator of FtsH protease
b3630	waaP	lipopolysaccharide core heptose (I) kinase	Glycan biosynthesis and metabolism		b2340	sixA	phosphohistidine phosphatase			b2435	amiA	N-acetylmuramoyl-L-alanine amidase A	Drug resistance
b3631	waaG	lipopolysaccharide glucosyltransferase I	Glycan biosynthesis and metabolism		b3162	deaD	DEAD-box RNA helicase	Folding, sorting and degradation		b0676	nagC	DNA-binding transcriptional dual regulator NagC
b3649	rpoZ	RNA polymerase subunit omega	Transcription / Nucleotides metabolism		b3781	trxA	thioredoxin 1			b0532	sfmD	putative fimbrial usher protein SfmD
b3652	recG	RecG DNA helicase	Replication and repair		b4214	cysQ	3'(2'),5'-biphosphate nucleotidase	Energy metabolism		b1832	msrC	free methionine-(R)-sulfoxide reductase	Amino acid metabolism
b3766	ilvL	ilvXGMEDA operon leader peptide			b1022	pgaC	poly-N-acetyl-D-glucosamine synthase subunit PgaC	Biofilm formation		b2784	relA	GDP/GTP pyrophosphokinase	Nucleotides metabolism
b3770	ilvE	branched-chain-amino-acid aminotransferase	Amino acid metabolism		b4614	sokA				b3516	gadX	DNA-binding transcriptional dual regulator GadX
b3771	ilvD	dihydroxy-acid dehydratase	Amino acid metabolism / Metabolism of cofactors and vitamins		b0401	brnQ	branched chain amino acid transporter BrnQ			b4191	ulaR	DNA-binding transcriptional repressor UlaR
b3772	ilvA	threonine deaminase	Amino acid metabolism		b0619	dpiB	sensory histidine kinase DpiB			b2501	ppk	polyphosphate kinase	Energy metabolism / Folding sorting and degradation
b3774	ilvC	ketol-acid reductoisomerase (NADP+)	Amino acid metabolism / Metabolism of cofactors and vitamins		b2289	lrhA	DNA-binding transcriptional dual regulator LrhA			b0928	aspC	aspartate aminotransferase	Amino acid metabolism / Biosynthesis of other secondary metabolites
b3779	gpp	guanosine-5'-triphosphate,3'-diphosphate phosphatase	Nucleotides metabolism		b3006	exbB	Ton complex subunit ExbB			b0584	fepA	ferric enterobactin outer membrane transporter	Signal transduction
b3781	trxA	thioredoxin 1			b3766	ilvL	ilvXGMEDA operon leader peptide			b1855	lpxM	myristoyl-acyl carrier protein-dependent acyltransferase	Glycan biosynthesis and metabolism
b3785	wzzE	enterobacterial common antigen polysaccharide co-polymerase			b4208	cycA	serine/alanine/glycine/cycloserine:H<sup>+</sup>symporter			b2913	serA	phosphoglycerate dehydrogenase	Energy metabolism / Amino acid metabolism
b3794	rffM	UDP-N-acetyl-D-mannosaminuronic acid transferase			b0991	ymcE	protein YmcE			b3626	waaJ	UDP-glucose:(glucosyl)LPS alpha;-1,2-glucosyltransferase
b3802	hemY	putative protoheme IX synthesis protein			b4481	rffT	4-acetamidp-4,6-dideoxy-D-galactose transferase			b4208	cycA	serine/alanine/glycine/cycloserine:H<sup>+</sup>symporter
b3803	hemX	conserved protein HemX	Metabolism of cofactors and vitamins		b0364	yaiS	conserved protein YaiS			b2684	mprA	DNA-binding transcriptional repressor MprA
b3816	corA	Ni2+/Co2+/Mg2+ transporter			b0590	fepD	ferric enterobactin ABC transporter membrane subunit FebD	Membrane transport		b1693	aroD	3-dehydroquinate dehydratase	Amino acid metabolism
b3842	rfaH	transcription antiterminator RfaH			b2218	rcsC	sensory histidine kinase RcsC	Signal transduction / Biofilm formation		b0585	fes	enterochelin esterase
b3849	trkH	K+ transporter			b2924	mscS	small conductance mechanosensitive channel MscS			b1856	mepM	peptidoglycan DD-endopeptidase
b3871	bipA	ribosome-dependent GTPase, ribosome assembly factor			b3631	waaG	lipopolysaccharide glucosyltransferase I	Glycan biosynthesis and metabolism		b2924	mscS	small conductance mechanosensitive channel MscS
b3939	metB	O-succinylhomoserine(thiol)-lyase / O-succinylhomoserine lyase	Energy metabolism / Amino acid metabolism / Metabolism of other amino acids		b4184	yjfL	conserved inner membrane protein YjfL			b3627	waaO	UDP-D-glucose:(glucosyl)LPS alpha-1,3-glucosyltransferase	Glycan biosynthesis and metabolism
b3960	argH	argininosuccinate lyase	Amino acid metabolism		b0632	dacA	D-alanyl-D-alanine carboxypeptidase DacA	Glycan biosynthesis and metabolism		b4214	cysQ	3'(2'),5'-biphosphate nucleotidase	Energy metabolism
b3965	trmA	tRNA m5U54 methyltransferase			b4018	iclR	DNA-binding transcriptional repressor IclR			b2906	ubiI	2-octaprenylphenol hydroxylase	Metabolism of cofactors and vitamins
b3966	btuB	cobalamin/cobinamide outer membrane transporter			b0400	phoR	sensory histidine kinase PhoR			b1896	otsA	trehalose-6-phosphate synthase	Carbohydrate metabolism
b4005	purD	phosphoribosylamine-glycine ligase	Nucleotides metabolism		b0592	fepB	ferric enterobactin ABC transporter periplasmic binding protein	Membrane transport		b2085	yegR	uncharacterized protein YegR
b4011	yjaA	stress response protein			b2278	nuoL	NADH:quinone oxidoreductase subunit L	Energy metabolism		b3005	exbD	Ton complex subunit ExbD
b4018	iclR	DNA-binding transcriptional repressor IclR			b3005	exbD	Ton complex subunit ExbD			b3630	waaP	lipopolysaccharide core heptose (I) kinase	Glycan biosynthesis and metabolism
b4046	zur	DNA-binding transcriptional repressor Zur	Quorum sensing		b3652	recG	RecG DNA helicase	Replication and repair		b4313	fimE	regulator for fimA
b4111	proP	osmolyte:H+ symporter			b4191	ulaR	DNA-binding transcriptional repressor UlaR			b3029	ygiN	putative quinol monooxygenase YgiN
b4174	hflK	regulator of FtsH protease			b0696	kdpC	K+ transporting P-type ATPase subunit KdpC	Signal transduction
b4191	ulaR	DNA-binding transcriptional repressor UlaR			b4480	hdfR	DNA-binding transcriptional dual regulator HdfR
b4208	cycA	serine/alanine/glycine/cycloserine:H<sup>+</sup>symporter			b0314	betT	betaine aldehyde dehydrogenase
b4214	cysQ	3'(2'),5'-biphosphate nucleotidase	Energy metabolism		b0589	fepG	ferric enterobactin ABC transporter membrane subunit FepG	Membrane transport
b4222	ytfP	gamma-glutamylamine cyclotransferase family protein YtfP			b2216	rcsD	RcsD phosphotransferase	Signal transduction / Biofilm formation
b4313	fimE	regulator for fimA			b2913	serA	phosphoglycerate dehydrogenase	Energy metabolism / Amino acid metabolism
b4383	deoB	phosphopentomutase	Carbohydrate metabolism / Nucleotides metabolism		b3630	waaP	lipopolysaccharide core heptose (I) kinase	Glycan biosynthesis and metabolism
b4388	serB	phosphoserine phosphatase	Energy metabolism / Amino acid metabolism		b4174	hflK	regulator of FtsH protease
b4390	nadR	DNA-binding transcriptional repressor/NMN adenylyltransferase NadR	Metabolism of cofactors and vitamins		b0488	ybbJ	NfeD-like family protein
b4398	creB	DNA-binding transcriptional regulator CreB	Signal transduction		b3792	wzxE	lipid III flippase
b4454	rdlD	antisense regulatory RNA RdlD			b3616	tdh	threonine dehydrogenase	Amino acid metabolism
b4472	yhdP	AsmA2 domain-containing protein
b4480	hdfR	DNA-binding transcriptional dual regulator HdfR
b4654	yjdQ

### Sheet: Community
Essential genes for E. coli growth with the community on CCA
with Community
bnumber	gene_name	gene product	Kegg module
b0046	kefF	regulator of KefC-mediated potassium transport and quinone oxidoreductase
b0592	fepB	ferric enterobactin ABC transporter periplasmic binding protein	Membrane transport
b2312	purF	amidophosphoribosyltransferase	Nucleotides metabolism / Amino acids metabolism
b3006	exbB	Ton complex subunit ExbB
b3803	hemX	conserved protein HemX	Metabolism of cofactors and vitamins
b0113	pdhR	DNA-binding transcriptional dual regulator PdhR
b3794	rffM	UDP-N-acetyl-D-mannosaminuronic acid transferase
b3292	zntR	DNA-binding transcriptional activator ZntR
b3649	rpoZ	RNA polymerase subunit omega	Transcription / Nucleotides metabolism
b3281	aroE	shikimate dehydrogenase	Amino acid metabolism
b0138	yadM	putative fimbrial protein YadM
b0619	dpiB	sensory histidine kinase DpiB
b2340	sixA	phosphohistidine phosphatase
b3029	ygiN	putative quinol monooxygenase YgiN
b3816	corA	Ni2+/Co2+/Mg2+ transporter
b0522	purK	5-(carboxyamino)imidazole ribonucleotide synthase	Nucleotides metabolism
b3960	argH	argininosuccinate lyase	Amino acid metabolism
b3609	secB	SecB chaperone	Folding, sorting and degradation / Membrane transport / Quorum sensing
b0141	yadN	putative fimbrial protein YadN
b0723	sdhA	succinate:quinone oxidoreductase, FAD binding protein	Carbohydrate metabolism / Energy metabolism
b2414	cysK	O-acetylserine sulfhydrylase A	Energy metabolism
b3138	agaB	galactosamine-specific PTS enzyme IIB component	Carbohydrate metabolism / Membrane transport
b3842	rfaH	transcription antiterminator RfaH
b0523	purE	N5-carboxyaminoimidazole ribonucleotide mutase	Nucleotides metabolism
b3965	trmA	tRNA m5U54 methyltransferase
b3616	tdh	threonine dehydrogenase	Amino acid metabolism
b0149	mrcB	peptidoglycan glycosyltransferase / peptidoglycan DD-transpeptidase MrcB	Glycan biosynthesis and metabolism
b0758	galT	galactose-1-phosphate uridylyltransferase	Carbohydrate metabolism
b2435	amiA	N-acetylmuramoyl-L-alanine amidase A	Drug resistance
b3162	deaD	DEAD-box RNA helicase	Folding, sorting and degradation
b3961	oxyR	DNA-binding transcriptional dual regulator OxyR	Biofilm formation
b0588	fepC	ferric enterobactin ABC transporter ATP binding subunit	Membrane transport
b4018	iclR	DNA-binding transcriptional repressor IclR
b3626	waaJ	UDP-glucose:(glucosyl)LPS alpha;-1,2-glucosyltransferase
b0225	yafQ	ribosome-dependent mRNA interferase toxin YafQ
b0759	galE	UDP-glucose 4-epimerase	Carbohydrate metabolism
b2479	gcvR	putative transcriptional regulator GcvR	Biofilm formation
b3289	rsmB	16S rRNA m5C967 methyltransferase
b4005	purD	phosphoribosylamine-glycine ligase	Nucleotides metabolism
b0589	fepG	ferric enterobactin ABC transporter membrane subunit FepG	Membrane transport
b4046	zur	DNA-binding transcriptional repressor Zur	Quorum sensing
b4006	purH	bifunctional AICAR transformylase/IMP cyclohydrolase	Nucleotides metabolism / Metabolism of cofactors and vitamins
b0314	betT	betaine aldehyde dehydrogenase
b0908	aroA	3-phosphoshikimate 1-carboxyvinyltransferase	Amino acid metabolism
b2502	ppx	exopolyphosphatase	Nucleotides metabolism
b3387	dam	DNA adenine methyltransferase	Replication and repair
b4191	ulaR	DNA-binding transcriptional repressor UlaR
b1760	ynjH	DUF1496 domain-containing protein YnjH
b4222	ytfP	gamma-glutamylamine cyclotransferase family protein YtfP
b0311	betA	choline dehydrogenase
b0882	clpA	ATP-dependent Clp protease ATP-binding subunit ClpA
b2501	ppk	polyphosphate kinase	Energy metabolism / Folding sorting and degradation
b3349	slyD	FKBP-type peptidyl-prolyl cis-trans isomerase SlyD
b4011	yjaA	stress response protein
b0907	serC	phosphoserine/phosphohydroxythreonine aminotransferase	Energy metabolism / Amino acid metabolism/ Metabolism of cofactors and vitamins
b4089	alsR	DNA-binding transcriptional repressor AlsR
b4174	hflK	regulator of FtsH protease
b0364	yaiS	conserved protein YaiS
b1163	bluF	blue light-responsive regulator of BluR
b2641	ypjM_1	CP4-57 prophage; putative arsenite transporter, N-terminal fragment
b3398	yrfF	inner membrane protein - inhibits the Rcs signaling pathway
b4208	cycA	serine/alanine/glycine/cycloserine:H<sup>+</sup>symporter
b1830	prc	tail-specific protease
b2557	purL	phosphoribosylformylglycinamide synthetase	Nucleotides metabolism
b0400	phoR	sensory histidine kinase PhoR
b1192	ldcA	murein L,D-carboxypeptidase
b2677	proV	glycine betaine ABC transporter ATP binding subunit ProV	Membrane transport
b3414	nfuA	iron-sulfur cluster insertion protein NfuA
b4214	cysQ	3'(2'),5'-biphosphate nucleotidase	Energy metabolism
b2372	yfdV	putative transport protein YfdV
b0019	nhaA	Na+:H+ antiporter NhaA
b0401	brnQ	branched chain amino acid transporter BrnQ
b1676	pykF	pyruvate kinase I	Carbohydraye metabolism / Nucleotides metabolism
b2678	proW	glycine betaine ABC transporter membrane subunit ProW	Membrane transport
b3469	zntA	Zn2+/Cd2+>/Pb2+ exporting P-type ATPase
b4313	fimE	regulator for fimA
b2466	ypfG	DUF1176 domain-containing protein YpfG
b0033	carB	carbamoyl phosphate synthetase subunit beta	Nucleotides metabolism / Amino acids metabolism
b0431	cyoB	cytochrome bo3 ubiquinol oxidase subunit I	Energy metabolism
b1855	lpxM	myristoyl-acyl carrier protein-dependent acyltransferase	Glycan biosynthesis and metabolism
b2763	cysI	sulfite reductase, hemoprotein subunit	Energy metabolism
b3630	waaP	lipopolysaccharide core heptose (I) kinase	Glycan biosynthesis and metabolism
b4388	serB	phosphoserine phosphatase	Energy metabolism / Amino acid metabolism
b3205	rapZ	RNase adaptor protein
b1232	purU	formyltetrahydrofolate deformylase	Carbohydrate metabolism / Metabolism of cofactors and vitamins
b0430	cyoC	cytochrome bo3 ubiquinol oxidase subunit III	Energy metabolism
b1799	dmlR	DNA-binding transcriptional regulator DmlR
b2762	cysH	phosphoadenosine phosphosulfate reductase	Energy metabolism
b3516	gadX	DNA-binding transcriptional dual regulator GadX
b4383	deoB	phosphopentomutase	Carbohydrate metabolism / Nucleotides metabolism
b2679	proX	glycine betaine ABC transporter periplasmic binding protein ProX	Membrane transport
b0676	nagC	DNA-binding transcriptional dual regulator NagC
b0432	cyoA	cytochrome bo3 ubiquinol oxidase subunit II	Energy metabolism
b1856	mepM	peptidoglycan DD-endopeptidase
b2784	relA	GDP/GTP pyrophosphokinase	Nucleotides metabolism
b3631	waaG	lipopolysaccharide glucosyltransferase I	Glycan biosynthesis and metabolism
b4454	rdlD	antisense regulatory RNA RdlD
b3247	rng	RNase G
b1693	aroD	3-dehydroquinate dehydratase	Amino acid metabolism
b0460	hha	haemolysin expression modulating protein
b2085	yegR	uncharacterized protein YegR
b2906	ubiI	2-octaprenylphenol hydroxylase	Metabolism of cofactors and vitamins
b3652	recG	RecG DNA helicase	Replication and repair
b3779	gpp	guanosine-5'-triphosphate,3'-diphosphate phosphatase	Nucleotides metabolism
b3388	damX	cell division protein DamX
b1727	hxpB	hexitol phosphatase B
b0584	fepA	ferric enterobactin outer membrane transporter	Signal transduction
b2216	rcsD	RcsD phosphotransferase	Signal transduction / Biofilm formation
b2913	serA	phosphoglycerate dehydrogenase	Energy metabolism / Amino acid metabolism
b3766	ilvL	ilvXGMEDA operon leader peptide
b3849	trkH	K+ transporter
b3389	aroB	3-dehydroquinate synthase	Amino acid metabolism
b2499	purM	phosphoribosylformylglycinamide cyclo-ligase	Nucleotides metabolism
b0585	fes	enterochelin esterase
b2278	nuoL	NADH:quinone oxidoreductase subunit L	Energy metabolism
b2924	mscS	small conductance mechanosensitive channel MscS
b3781	trxA	thioredoxin 1
b3871	bipA	ribosome-dependent GTPase, ribosome assembly factor
b3462	ftsX	cell division protein FtsX	Membrane transport
b3260	dusB	tRNA-dihydrouridine synthase B
b0590	fepD	ferric enterobactin ABC transporter membrane subunit FebD	Membrane transport
b2289	lrhA	DNA-binding transcriptional dual regulator LrhA
b3005	exbD	Ton complex subunit ExbD
b3802	hemY	putative protoheme IX synthesis protein
b4646	yrdE
b3617	kbl	2-amino-3-ketobutyrate CoA ligase	Amino acid metabolism
