## Supplementary Materials for "Changes in the genetic requirements for microbial interactions with increasing community complexity"

### Sheet: Additional genes in PW
Additional essential genes for E. coli growth in pairwise conditions compare to growth alone
									Compared to alone
bnumber	gene_name	gene product	Kegg module	with H. alvei	with G. candidum	with P. camemberti			Gene newly required
b3792	wzxE	lipid III flippase		1	1	1			Gene not newly required
b0908	aroA	3-phosphoshikimate 1-carboxyvinyltransferase	Amino acid metabolism	1	1	1
b1304	pspA	phage shock protein A		1	1	1
b1855	lpxM	myristoyl-acyl carrier protein-dependent acyltransferase	Glycan biosynthesis and metabolism	1	1	1
b2216	rcsD	RcsD phosphotransferase	Signal transduction / Biofilm formation	1	1	1
b2435	amiA	N-acetylmuramoyl-L-alanine amidase A	Drug resistance	1	1	1
b3292	zntR	DNA-binding transcriptional activator ZntR		1	1	1
b3616	tdh	threonine dehydrogenase	Amino acid metabolism	1	1	1
b3627	waaO	UDP-D-glucose:(glucosyl)LPS alpha-1,3-glucosyltransferase	Glycan biosynthesis and metabolism	1	1	1
b4011	yjaA	stress response protein		1	1	1
b4018	iclR	DNA-binding transcriptional repressor IclR		1	1	1
b4398	creB	DNA-binding transcriptional regulator CreB	Signal transduction	1	1	0
b0488	ybbJ	NfeD-like family protein		1	1	0
b2548	yphF	putative ABC transporter periplasmic binding protein YphF		1	1	0
b3842	rfaH	transcription antiterminator RfaH		1	1	0
b4184	yjfL	conserved inner membrane protein YjfL		1	0	1
b0003	thrB	homoserine kinase	Amino acid metabolism	1	0	1
b0113	pdhR	DNA-binding transcriptional dual regulator PdhR		1	0	1
b0138	yadM	putative fimbrial protein YadM		1	0	1
b1106	thiK	thiamine kinase	Metabolism of cofactors and vitamins	1	0	1
b1676	pykF	pyruvate kinase I	Carbohydraye metabolism / Nucleotides metabolism	1	0	1
b3029	ygiN	putative quinol monooxygenase YgiN		1	0	1
b3281	aroE	shikimate dehydrogenase	Amino acid metabolism	1	0	1
b0055	djlA	co-chaperone protein DjlA		1	0	0
b0469	apt	adenine phosphoribosyltransferase	Nucleotides metabolism	1	0	0
b0882	clpA	ATP-dependent Clp protease ATP-binding subunit ClpA		1	0	0
b1266	yciV	RNA/ssDNA 5'-->3' exonuclease		1	0	0
b1732	katE	catalase II	Carbohydrate metabolism / Amino acid metabolism	1	0	0
b2188	yejM	putative cardiolipin transport protein		1	0	0
b2624	alpA	CP4-57 prophage; DNA-binding transcriptional activator AlpA		1	0	0
b2635	ypjK	CP4-57 prophage; uncharacterized protein YpjK		1	0	0
b2837	galR	DNA-binding transcriptional dual regulator GalR		1	0	0
b3048	yqiI	putative fimbrial protein YqiI		1	0	0
b3264	envR	DNA-binding transcriptional repressor EnvR		1	0	0
b4222	ytfP	gamma-glutamylamine cyclotransferase family protein YtfP		1	0	0
b4191	ulaR	DNA-binding transcriptional repressor UlaR		0	1	1
b0225	yafQ	ribosome-dependent mRNA interferase toxin YafQ		0	1	1
b2286	nuoC	NADH:quinone oxidoreductase subunit CD	Energy metabolism	0	1	1
b4614	sokA			0	1	1
b4383	deoB	phosphopentomutase	Carbohydrate metabolism / Nucleotides metabolism	0	1	0
b2571	rseB	anti-sigma factor stabilizing protein RseB		0	1	0
b1658	purR	DNA-binding transcriptional repressor PurR		0	1	0
b1727	hxpB	hexitol phosphatase B		0	1	0
b2512	bamB	outer membrane protein assembly factor BamB		0	1	0
b4089	alsR	DNA-binding transcriptional repressor AlsR		0	1	0
b3465	rsmD	16S rRNA m2G966 methyltransferase		0	1	0
b0463	acrA	multidrug efflux pump membrane fusion protein AcrA	Drug resistance	0	1	0
b3961	oxyR	DNA-binding transcriptional dual regulator OxyR	Biofilm formation	0	1	0
b3146	rsmI	16S rRNA 2'-O-ribose C1402 methyltransferase		0	1	0
b2679	proX	glycine betaine ABC transporter periplasmic binding protein ProX	Membrane transport	0	1	0
b0462	acrB	multidrug efflux pump RND permease AcrB	Drug resistance	0	1	0
b1132	hflD	lysogenization regulator		0	1	0
b3786	wecB	UDP-N-acetylglucosamine 2-epimerase	Carbohydrate metabolism	0	1	0
b2674	nrdI	dimanganese-tyrosyl radical cofactor maintenance flavodoxin NrdI		0	1	0
b1105	lpoB	outer membrane lipoprotein - activator of MrcB activity		0	1	0
b0846	rcdA	DNA-binding transcriptional regulator RcdA		0	1	0
b3348	slyX	protein SlyX		0	1	0
b1163	bluF	blue light-responsive regulator of BluR		0	1	0
b0720	gltA	citrate synthase	Carbohydrate metabolism	0	1	0
b1022	pgaC	poly-N-acetyl-D-glucosamine synthase subunit PgaC	Biofilm formation	0	1	0
b0991	ymcE	protein YmcE		0	1	0
b2218	rcsC	sensory histidine kinase RcsC	Signal transduction / Biofilm formation	0	1	0
b0696	kdpC	K+ transporting P-type ATPase subunit KdpC	Signal transduction	0	1	0
b1896	otsA	trehalose-6-phosphate synthase	Carbohydrate metabolism	0	0	1
b4046	zur	DNA-binding transcriptional repressor Zur	Quorum sensing	0	0	1
b2372	yfdV	putative transport protein YfdV		0	0	1
b2499	purM	phosphoribosylformylglycinamide cyclo-ligase	Nucleotides metabolism	0	0	1
b3225	nanA	N-acetylneuraminate lyase	Carbohydrate metabolism	0	0	1
b2897	sdhE	FAD assembly factor		0	0	1
b3138	agaB	galactosamine-specific PTS enzyme IIB component	Carbohydrate metabolism / Membrane transport	0	0	1
b3236	mdh	malate dehydrogenase	Carbohydrate metabolism / Energy metabolism / Amino acid metabolism	0	0	1
b3911	cpxA	sensory histidine kinase CpxA	Signal transduction / Drug resistance	0	0	1
b4006	purH	bifunctional AICAR transformylase/IMP cyclohydrolase	Nucleotides metabolism / Metabolism of cofactors and vitamins	0	0	1
b1832	msrC	free methionine-(R)-sulfoxide reductase	Amino acid metabolism	0	0	1
b2684	mprA	DNA-binding transcriptional repressor MprA		0	0	1

### Sheet: Alleviated genes in PW
Alleviated essential genes during E. coli growth in pairwise condition compared to growth alone
									Compared to alone
bnumber	gene_name	gene product	Kegg module	with H. alvei	with G. candidum	with P. camemberti			Gene still required
b0002	thrA	fused aspartate kinase/homoserine dehydrogenase 1	Amino acid metabolism / Biosynthesis of other secondary metabolites	0	0	0			Gene no longer required
b0033	carB	carbamoyl phosphate synthetase subunit beta	Nucleotides metabolism / Amino acids metabolism	0	0	0
b0061	araD	L-ribulose-5-phosphate 4-epimerase AraD	Carbohydrate metabolism	0	0	0
b0212	gloB	hydroxyacylglutathione hydrolase GloB	Carbohydrate metabolism	0	0	0
b0226	dinJ	antitoxin/DNA-binding transcriptional repressor DinJ		0	0	0
b0243	proA	glutamate-5-semialdehyde dehydrogenase	Amino acid metabolism / Biosynthesis of other secondary metabolites	0	0	0
b0478	ybaL	putative monovalent cation:proton antiporter-2 family transporter YbaL		0	0	0
b0484	copA	soluble Cu+ chaperone // "Cu+ exporting P-type ATPase"		0	0	0
b0660	ybeZ	PhoH-like protein		0	0	0
b0693	speF	ornithine decarboxylase, degradative	Amino acid metabolism / Metabolism of other amino acids	0	0	0
b0826	moeB	molybdopterin-synthase adenylyltransferase	Folding, sorting and degradation	0	0	0
b1038	csgF	curli assembly component		0	0	0
b1072	flgA	flagellar basal body P-ring formation protein FlgA	Cell motility	0	0	0
b1233	ychJ	NTF2-like domain-containing protein YchJ		0	0	0
b1424	opgD	glucan biosynthesis protein D		0	0	0
b1569	dicC	Qin prophage; DNA-binding transcriptional regulator for DicB		0	0	0
b1745	astB	N-succinylarginine dihydrolase	Amino acid metabolism	0	0	0
b1780	yeaD	conserved protein YeaD		0	0	0
b1889	motB	motility protein B	Cell motility	0	0	0
b1991	cobT	nicotinate-nucleotide ; dimethylbenzimidazole phosphoribosyltransferase	Metabolism of cofactors and vitamins	0	0	0
b2099	yegU	putative ADP-ribosylglycohydrolase YegU		0	0	0
b2521	mstA	3-mercaptopyruvate sulfurtransferase		0	0	0
b2735	ygbI	putative DeoR-type DNA-binding transcriptional regulator YgbI		0	0	0
b3008	metC	cystathionine-beta-lyase / L-cysteine desulfhydrase	Amino acid metabolism / Metabolism of other amino acids	0	0	0
b3181	greA	transcription elongation factor GreA		0	0	0
b3346	yheO	putative DNA-binding transcriptional regulator YheO		0	0	0
b3429	glgA	glycogen synthase	Carbohydrate metabolism / Biofilm formation	0	0	0
b3726	pstA	phosphate ABC transporter membrane subunit PstA	Membrane transport	0	0	0
b3753	rbsR	DNA-binding transcriptional dual regulator RbsR		0	0	0
b3773	ilvY	DNA-binding transcriptional dual regulator IlvY		0	0	0
b3810	yigA	conserved protein YigA		0	0	0
b3996	nudC	NADH pyrophosphatase	Metabolism of cofactors and vitamins	0	0	0
b4175	hflC	regulator of FtsH protease		0	0	0
b4180	rlmB	23S rRNA 2'-O-ribose G2251 methyltransferase		0	0	0
b4209	ytfE	iron-sulfur cluster repair protein YtfE		0	0	0
b0758	galT	galactose-1-phosphate uridylyltransferase	Carbohydrate metabolism	0	0	1
b2557	purL	phosphoribosylformylglycinamide synthetase	Nucleotides metabolism	0	0	1
b4480	hdfR	DNA-binding transcriptional dual regulator HdfR		0	1	0
b0197	metQ	L-methionine/D-methionine ABC transporter membrane anchored binding protein	Membrane transport	0	1	0
b0406	tgt	tRNA-guanine transglycosylase		0	1	0
b3784	rfe	UDP-N-acetylglucosamine ; undecaprenyl-phosphate N-acetylglucosaminephosphotransferase		0	1	0
b3787	wecC	UDP-N-acetyl-D-mannosamine dehydrogenase	Carbohydrate metabolism	0	1	0
b4481	rffT	4-acetamidp-4,6-dideoxy-D-galactose transferase		0	1	1
b0428	cyoE	heme O synthase	Metabolism of cofactors and vitamins	0	1	1
b0432	cyoA	cytochrome bo3 ubiquinol oxidase subunit II	Energy metabolism	0	1	1
b0532	sfmD	putative fimbrial usher protein SfmD		0	1	1
b2312	purF	amidophosphoribosyltransferase	Nucleotides metabolism / Amino acids metabolism	0	1	1
b2764	cysJ	sulfite reductase, flavoprotein subunit	Energy metabolism	0	1	1
b3210	arcB	sensory histidine kinase ArcB	Signal transduction	0	1	1
b3387	dam	DNA adenine methyltransferase	Replication and repair	0	1	1
b4641	yoeH			1	0	0
b0077	ilvI	acetolactate synthase / acetohydroxybutanoate synthase, catalytic subunit	Amino acid metabolism / Metabolism of cofactors and vitamins	1	0	0
b0078	ilvH	acetolactate synthase / acetohydroxybutanoate synthase, regulatory subunit	Amino acid metabolism	1	0	0
b3247	rng	RNase G		1	0	0
b3259	prmA	methyltransferase for 50S ribosomal subunit protein L11		1	0	0
b3771	ilvD	dihydroxy-acid dehydratase	Amino acid metabolism / Metabolism of cofactors and vitamins	1	0	0
b3772	ilvA	threonine deaminase	Amino acid metabolism	1	0	0
b3774	ilvC	ketol-acid reductoisomerase (NADP+)	Amino acid metabolism / Metabolism of cofactors and vitamins	1	0	0
b3785	wzzE	enterobacterial common antigen polysaccharide co-polymerase		1	0	0
b3939	metB	O-succinylhomoserine(thiol)-lyase / O-succinylhomoserine lyase	Energy metabolism / Amino acid metabolism / Metabolism of other amino acids	1	0	0
b4111	proP	osmolyte:H+ symporter		1	0	0
b4390	nadR	DNA-binding transcriptional repressor/NMN adenylyltransferase NadR	Metabolism of cofactors and vitamins	1	0	0
b4472	yhdP	AsmA2 domain-containing protein		1	0	0
b3368	cysG	siroheme synthase subunit	Metabolism of cofactors and vitamins	1	0	1
b0141	yadN	putative fimbrial protein YadN		1	0	1
b0928	aspC	aspartate aminotransferase	Amino acid metabolism / Biosynthesis of other secondary metabolites	1	0	1
b1232	purU	formyltetrahydrofolate deformylase	Carbohydrate metabolism / Metabolism of cofactors and vitamins	1	0	1
b1693	aroD	3-dehydroquinate dehydratase	Amino acid metabolism	1	0	1
b3172	argG	argininosuccinate synthetase	Amino acid metabolism	1	0	1
b3232	zapE	cell division factor ZapE with ATPase activity		1	0	1
b3770	ilvE	branched-chain-amino-acid aminotransferase	Amino acid metabolism	1	0	1
b3960	argH	argininosuccinate lyase	Amino acid metabolism	1	0	1
b4454	rdlD	antisense regulatory RNA RdlD		1	0	1
b4654	yjdQ			1	1	0
b0092	ddlB	D-alanine ligase B	Glycan biosynthesis and metabolism / Metabolism of other amino acids	1	1	0
b0427	yajR	putative major facilitator superfamily transport protein YajR		1	1	0
b0632	dacA	D-alanyl-D-alanine carboxypeptidase DacA	Glycan biosynthesis and metabolism	1	1	0
b1109	ndh	NADH:quinone oxidoreductase II	Energy metabolism	1	1	0
b1830	prc	tail-specific protease		1	1	0
b3260	dusB	tRNA-dihydrouridine synthase B		1	1	0
b3366	nirD	nitrite reductase subunit NirD	Energy metabolism	1	1	0
b3966	btuB	cobalamin/cobinamide outer membrane transporter		1	1	0
