## Supplementary Materials for "Changes in the genetic requirements for microbial interactions with increasing community complexity"

### Sheet: Additional
Comparison of the additional essential in pairwise conditions with the additional essential genes in community growth
bnumber	gene_name	gene product	Kegg module	Alone	Pairwise	Community
b3616	tdh	threonine dehydrogenase	Amino acid metabolism				Added genes in both pairwise and community			Required
b0908	aroA	3-phosphoshikimate 1-carboxyvinyltransferase	Amino acid metabolism							Not required
b3281	aroE	Shikimate dehydrogenase	Amino acid metabolism
b3961	oxyR	DNA-binding transcriptional dual regulator OxyR	Biofilm formation
b3138	agaB	galactosamine-specific PTS enzyme IIB component	Carbohydrate metabolism / Membrane transport
b4383	deoB	phosphopentomutase	Carbohydrate metabolism / Nucleotides metabolism
b1676	pykF	pyruvate kinase I	Carbohydraye metabolism / Nucleotides metabolism
b2435	amiA	N-acetylmuramoyl-L-alanine amidase A	Drug resistance
b1855	lpxM	myristoyl-acyl carrier protein-dependent acyltransferase	Glycan biosynthesis and metabolism
b2679	proX	glycine betaine ABC transporter periplasmic binding protein ProX	Membrane transport
b2499	purM	phosphoribosylformylglycinamide cyclo-ligase	Nucleotides metabolism
b4046	zur	DNA-binding transcriptional repressor Zur	Quorum sensing
b2216	rcsD	RcsD phosphotransferase	Signal transduction / Biofilm formation
b4006	purH	bifunctional AICAR transformylase/IMP cyclohydrolase	Nucleotides metabolism / Metabolism of cofactors and vitamins
b4191	ulaR	DNA-binding transcriptional repressor UlaR
b0113	pdhR	DNA-binding transcriptional dual regulator PdhR
b3292	zntR	DNA-binding transcriptional activator ZntR
b4018	iclR	DNA-binding transcriptional repressor IclR
b3842	rfaH	transcription antiterminator RfaH
b4089	alsR	DNA-binding transcriptional repressor AlsR
b1163	bluF	blue light-responsive regulator of BluR
b4011	yjaA	stress response protein
b3029	ygiN	putative quinol monooxygenase YgiN
b0138	yadM	putative fimbrial protein YadM
b0882	clpA	ATP-dependent Clp protease ATP-binding subunit ClpA
b4222	ytfP	gamma-glutamylamine cyclotransferase family protein YtfP
b0225	yafQ	ribosome-dependent mRNA interferase toxin YafQ
b1727	hxpB	hexitol phosphatase B
b2372	yfdV	putative transport protein YfdV
b0003	thrB	homoserine kinase	Amino acid metabolism				Added genes only in pairwise cultures
b1832	msrC	free methionine-(R)-sulfoxide reductase	Amino acid metabolism
b1022	pgaC	poly-N-acetyl-D-glucosamine synthase subunit PgaC	Biofilm formation
b3786	wecB	UDP-N-acetylglucosamine 2-epimerase	Carbohydrate metabolism
b0720	gltA	citrate synthase	Carbohydrate metabolism
b3225	nanA	N-acetylneuraminate lyase	Carbohydrate metabolism
b1896	otsA	trehalose-6-phosphate synthase	Carbohydrate metabolism
b1732	katE	catalase II	Carbohydrate metabolism / Amino acid metabolism
b3236	mdh	malate dehydrogenase	Carbohydrate metabolism / Energy metabolism / Amino acid metabolism
b0462	acrB	multidrug efflux pump RND permease AcrB	Drug resistance
b0463	acrA	multidrug efflux pump membrane fusion protein AcrA	Drug resistance
b2286	nuoC	NADH:quinone oxidoreductase subunit CD	Energy metabolism
b3627	waaO	UDP-D-glucose:(glucosyl)LPS alpha-1,3-glucosyltransferase	Glycan biosynthesis and metabolism
b1106	thiK	thiamine kinase	Metabolism of cofactors and vitamins
b0469	purG	adenine phosphoribosyltransferase	Nucleotides metabolism
b4398	creB	DNA-binding transcriptional regulator CreB	Signal transduction
b0696	kdpC	K+ transporting P-type ATPase subunit KdpC	Signal transduction
b2218	rcsC	sensory histidine kinase RcsC	Signal transduction / Biofilm formation
b3911	cpxA	sensory histidine kinase CpxA	Signal transduction / Drug resistance
b3792	wzxE	lipid III flippase
b1105	lpoB	outer membrane lipoprotein - activator of MrcB activity
b3264	envR	DNA-binding transcriptional repressor EnvR
b2837	galR	DNA-binding transcriptional dual regulator GalR
b0846	rcdA	DNA-binding transcriptional regulator RcdA
b1658	purR	DNA-binding transcriptional repressor PurR
b2684	mprA	DNA-binding transcriptional repressor MprA
b1132	hflD	lysogenization regulator
b2674	nrdI	dimanganese-tyrosyl radical cofactor maintenance flavodoxin NrdI
b3348	slyX	protein SlyX
b4184	yjfL	conserved inner membrane protein YjfL
b0991	ymcE	protein YmcE
b3146	rsmI	16S rRNA 2'O-ribose C1402 methyltransferase
b2512	bamB	outer membrane protein assembly factor BamB
b2571	rseB	anti-sigma factor stabilizing protein RseB
b3465	rsmD	16S rRNA m2G966 methyltransferase
b2897	sdhE	FAD assembly factor
b1266	yciV	RNA/ssDNA 5'-->3' exonuclease
b2188	yejM	putative cardiolipin transport protein
b0055	djlA	co-chaperone protein DjlA
b1304	pspA	phage shock protein A
b2624	alpA	CP4-57 prophage; DNA-binding transcriptional activator AlpA
b3048	yqiI	putative fimbrial protein YqiI
b2635	ypjK	CP4-57 prophage; uncharacterized protein YpjK
b0488	ybbJ	NfeD-like family protein
b2548	yphF	putative ABC transporter periplasmic binding protein YphF
b4614	sokA
b0522	purK	5-(carboxyamino)imidazole ribonucleotide synthase	Nucleotides metabolism				Added genes only in community culture
b0523	purE	N5-carboxyaminoimidazole ribonucleotide mutase	Nucleotides metabolism
b1760	ynjH	DUF1496 domain-containing protein YnjH	0
b3388	damX	cell division protein DamX	0
b3462	ftsX	cell division protein FtsX	Membrane transport
b3609	secB	SecB chaperone	Folding, sorting and degradation / Membrane transport / Quorum sensing
b2641	ypjM_1	CP4-57 prophage; putative arsenite transporter, N-terminal fragment	0
b4646	yrdE		0

### Sheet: Alleviated
Comparison of the genes alleviated in pairwise conditions with the genes alleviated in community growth
bnumber	gene_name	gene product	Kegg module	Alone	Pairwsie	Community
b4111	proP	osmolyte:H+ symporter ProP								Required
b0478	ybaL	putative monovalent cation:proton antiporter-2 family transporter YbaL								Not required
b0484	copA	soluble Cu+ chaperone // Cu+ exporting P-type ATPase
b0197	metQ	L-methionine/D-methionine ABC transporter membrane anchored binding protein	Membrane transport
b1745	astB	N-succinylarginine dihydrolase	Amino acid metabolism
b3172	argG	argininosuccinate synthetase	Amino acid metabolism
b0002	thrA	fused aspartate kinase/homoserine dehydrogenase 1	Amino acid metabolism / Biosynthesis of other secondary metabolites
b0078	ilvH	acetolactate synthase / acetohydroxybutanoate synthase, regulatory subunit	Amino acid metabolism
b0243	proA	glutamate-5-semialdehyde dehydrogenase	Amino acid metabolism / Biosynthesis of other secondary metabolites
b0693	speF	ornithine decarboxylase, degradative	Amino acid metabolism / Metabolism of other amino acids
b0928	aspC	aspartate aminotransferase	Amino acid metabolism / Biosynthesis of other secondary metabolites
b3008	metC	cystathionine-beta-lyase / L-cysteine desulfhydrase	Amino acid metabolism / Metabolism of other amino acids
b3772	ilvA	threonine deaminase	Amino acid metabolism
b3773	ilvY	DNA-binding transcriptional dual regulator IlvY
b3774	ilvC	ketol-acid reductoisomerase (NADP+)	Amino acid metabolism / Metabolism of cofactors and vitamins
b3939	metB	O-succinylhomoserine(thiol)-lyase	Energy metabolism / Amino acid metabolism / Metabolism of other amino acids
b0077	ilvI	acetolactate synthase / acetohydroxybutanoate synthase, catalytic subunit	Amino acid metabolism / Metabolism of cofactors and vitamins
b3770	ilvE	branched-chain-amino-acid aminotransferase	Amino acid metabolism
b3771	ilvD	dihydroxy-acid dehydratase	Amino acid metabolism / Metabolism of cofactors and vitamins
b2764	cysJ	sulfite reductase, flavoprotein subunit	Energy metabolism
b1991	cobT	nicotinate-nucleotide&mdash;dimethylbenzimidazole phosphoribosyltransferase	Metabolism of cofactors and vitamins
b0061	araD	L-ribulose-5-phosphate 4-epimerase AraD	Carbohydrate metabolism
b0826	moeB	molybdopterin-synthase adenylyltransferase	Folding, sorting and degradation
b3429	glgA	glycogen synthase	Carbohydrate metabolism / Biofilm formation
b3726	pstA	phosphate ABC transporter membrane subunit PstA	Membrane transport
b3784	rfe	UDP-N-acetylglucosamine-undecaprenyl-phosphate N-acetylglucosaminephosphotransferase
b3785	wzzE	enterobacterial common antigen polysaccharide co-polymerase
b3787	wecC	UDP-N-acetyl-D-mannosamine dehydrogenase	Carbohydrate metabolism
b4481	rffT	4-acetamido-4,6-dideoxy-D-galactose transferase
b0092	ddlB	D-alanine—D-alanine ligase B	Glycan biosynthesis and metabolism / Metabolism of other amino acids
b0632	dacA	D-alanyl-D-alanine carboxypeptidase DacA	Glycan biosynthesis and metabolism
b0212	gloB	hydroxyacylglutathione hydrolase GloB	Carbohydrate metabolism
b1424	opgD	glucan biosynthesis protein D
b2735	ygbI	putative DeoR-type DNA-binding transcriptional regulator YgbI
b3346	yheO	putative DNA-binding transcriptional regulator YheO
b3753	rbsR	DNA-binding transcriptional dual regulator RbsR
b4390	nadR	DNA-binding transcriptional repressor/NMN adenylyltransferase NadR	Metabolism of cofactors and vitamins
b4480	hdfR	DNA-binding transcriptional dual regulator HdfR
b3210	arcB	sensory histidine kinase ArcB	Signal transduction
b0427	yajR	putative major facilitator superfamily transport protein YajR
b0428	cyoE	heme O synthase	Metabolism of cofactors and vitamins
b0660	ybeZ	PhoH-like protein
b1038	csgF	curli assembly component
b1072	flgA	flagellar basal body P-ring formation protein FlgA	Cell motility
b1109	ndh	NADH:quinone oxidoreductase II	Energy metabolism
b1233	ychJ	NTF2-like domain-containing protein YchJ
b1889	motB	motility protein B	Cell motility
b2521	mstA	3-mercaptopyruvate sulfurtransferase
b3181	greA	transcription elongation factor GreA
b3810	yigA	conserved protein YigA
b4175	hflC	regulator of FtsH protease
b4180	rlmB	23S rRNA 2'-O-ribose G2251 methyltransferase
b3996	nudC	NADH pyrophosphatase	Metabolism of cofactors and vitamins
b0532	sfmD	putative fimbrial usher protein SfmD
b1569	dicC	Qin prophage; DNA-binding transcriptional regulator for DicB
b1780	yeaD	conserved protein YeaD
b2099	yegU	putative ADP-ribosylglycohydrolase YegU
b3232	zapE	cell division factor ZapE with ATPase activity
b3259	prmA	methyltransferase for 50S ribosomal subunit protein L11
b3366	nirD	nitrite reductase subunit NirD	Energy metabolism
b3368	cysG	siroheme synthase subunit	Metabolism of cofactors and vitamins
b4209	ytfE	iron-sulfur cluster repair protein YtfE
b4472	yhdP	AsmA2 domain-containing protein
b4641	yoeH
b3966	btuB	cobalamin/cobinamide outer membrane transporter
b0406	tgt	tRNA-guanine transglycosylase
b0226	dinJ	antitoxin/DNA-binding transcriptional repressor DinJ
b4654	yjdQ
b3960	argH	argininosuccinate lyase	Amino acid metabolism				Genes only alleviated in pairwise cultures
b1693	aroD	3-dehydroquinate dehydratase	Amino acid metabolism
b0758	galT	galactose-1-phosphate uridylyltransferase	Carbohydrate metabolism
b1232	purU	formyltetrahydrofolate deformylase	Carbohydrate metabolism / Metabolism of cofactors and vitamins
b0432	cyoA	cytochrome bo3 ubiquinol oxidase subunit II	Energy metabolism
b2557	purL	phosphoribosylformylglycinamide synthetase	Nucleotides metabolism
b2312	purF	amidophosphoribosyltransferase	Nucleotides metabolism / Amino acids metabolism
b0033	carB	carbamoyl phosphate synthetase subunit &beta;	Nucleotides metabolism / Amino acids metabolism
b3387	dam	DNA adenine methyltransferase	Replication and repair
b1830	prc	tail-specific protease
b3247	rng	RNase G
b4454	rdlD	antisense regulatory RNA RdlD
b0141	yadN	putative fimbrial protein YadN
b3260	dusB	tRNA-dihydrouridine synthase B
b0004	thrC	threonine synthase	Amino acid metabolism / Metabolism of cofactors and vitamins				Genes only alleviated in community culture
b0312	betB	betaine aldehyde dehydrogenase	Amino acid metabolism
b3032	cpdA	cAMP phosphodiesterase	Nucleotides metabolism
