## Supplementary Materials for "Changes in the genetic requirements for microbial interactions with increasing community complexity"

### Sheet: Up-regulated
Genes up-regulated in community versus:
with H. alvei		with G. candidum		with P. camemberti
amtB		amtB		amtB
astA		argT		astA
astB		astA		astB
astC		astB		astC
astD		astC		astD
astE		astD		azuC
bioA		astE		bioA
bioB		cbl		bioB
bioC		csgD		bioC
bioD		csiD		bioD
bioF		ddpA		bioF
cbl		ddpB		cbl
glnA		ffs		codB
glnG		gabP		csgD
glnH		glnA		glnA
glnK		glnG		glnG
glnL		glnH		glnH
glnP		glnK		glnK
glpD		glnL		glnL
glpF		glnP		glnP
glpK		gltL		glpD
nac		hchA		nac
pyrB		hisJ		pyrB
pyrI		hisM		pyrI
rlmD		hisP		rlmD
rutA		hisQ		rutA
rutB		rlmD		rutB
rutC		rrlG		rutC
rutD		rutA		rutD
rutE		rutB		rutE
rutF		rutC		rutF
tesB		rutD		rutG
ydiH		rutE		slp
abgR		rutF		tesB
argT		tesB		trpE
chaC		yegP		ydiH
ddpA		ygjH		yedL
ddpX		yhiM		yhiM
dhaK		ytjA		cysT
feaR		cysA		dnaG
fic		cysC		dusB
grxA		cysH		fruB
ilvI		cysI		glmY
iscA		cysW		glnX
katG		glpD		leuP
leuA		glpF		mltD
leuB		glpK		mtlA
leuC		nrdE		rpmG
leuD		nrdI		rpmI
livG		pheA		serT
livJ		ampH		serW
livK		cysK		ssb
livM		ryhB		ssrS
pheA		sbp		uxaC
putP		thiE		yhfZ
speB		yciW		yihO
thiC		yjgN		yqeG
thiG		yqfE		ampH
uxaC		zapC		metK
xthA				yjgN
ybfA
yciK
ydhR
yedL
yihO
yqeB
HafA
ampH
amyA
ffs
ilvL
livF
livH
serW
serX
yccT
yjgN

### Sheet: Down-regulated
Genes down-regulated in community versus:
with H. alvei		with G. candidum		with P. camemberti
ribB		fabH		argF
yjgN		flgF		argI
yjgR		ftsY		flgE
ymgG		rep		flgF
artJ		selA		patD
asnA		thiQ		selA
cyoC		topA		yfjW
deoA		uxuB		yjgN
dgoA		ydaN		ymgG
dgoK		yeaD		amn
dtpD		yggL		asnB
ileT		yihA		clsA
menF		yjgN		ddpA
metA		ymgG		ddpX
metE		asnB		fpr
metK		csrC		gcvR
metR		dgoK		ilvC
mtr		gmd		modF
nuoL		narK		mqo
oppC		phoB		nfo
oppD		phoR		ppsA
oxyR		pstA		rlmD
phr		pstB		tyrB
proW		pstC		ydiH
proX		pstS		ydiJ
purK		ryfA		ygjH
pyrB		yfaZ		yhjB
pyrI		yjiY		ynjI
torD		ymgD		dhaL
yciE		asnA		nadB
ymdF		dgoD		yhjX
zitB		iadA
		kdpA
		kdpD
		prpB
		prpC
		rlmI
